# Dietary protein shapes the profile and repertoire of intestinal CD4^+^ T cells

**DOI:** 10.1101/2023.04.11.536475

**Authors:** Ainsley Lockhart, Aubrey Reed, Tiago Rezende de Castro, Calvin Herman, Maria Cecilia Campos Canesso, Daniel Mucida

## Abstract

The intestinal immune system must tolerate food antigens to avoid allergy, a process requiring CD4^+^ T cells. Combining antigenically defined diets with gnotobiotic models, we show that food and microbiota distinctly influence the profile and T cell receptor repertoire of intestinal CD4^+^ T cells. Independent of the microbiota, dietary proteins contributed to accumulation and clonal selection of antigen-experienced CD4^+^ T cells at the intestinal epithelium, imprinting a tissue specialized transcriptional program including cytotoxic genes on both conventional and regulatory CD4^+^ T cells (Tregs). This steady state CD4^+^ T cell response to food was disrupted by inflammatory challenge, and protection against food allergy in this context was associated with Treg clonal expansion and decreased pro-inflammatory gene expression. Finally, we identified both steady state epithelium-adapted CD4^+^ T cells and tolerance-induced Tregs that recognize dietary antigens, suggesting that both cell types may be critical for preventing inappropriate immune responses to food.
