## Supplementary material for "Dietary protein shapes the profile and repertoire of intestinal CD4^+^ T cells": Table S3

### Sheet: Table S3 Legend
Table S3. Differentially expressed genes between gene expression clusters in scRNAseq of AA, AA+OVA, or chow diet mice
scRNAseq of 12139 IE and LP CD4+ T cells from GF or Oligo-MM12 mice fed AA, AA+OVA, or standard chow diet with 2-4 mice per condition. The top 3000 variable genes were used for dimensional reduction by PCA using scaled data. The first 30 principal components were further used for cell clustering at resolution 0.3 resulting in 11 cell clusters. Differentially expressed genes in each cluster compar…

### Sheet: Cluster Defining Genes
Gene	p_val	avg_log2FC	pct.1	pct.2	p_val_adj	cluster
Hist1h1b	0	2.93783	0.659	0.026	0	Cycling
Hmgb2	3.54344e-235	2.79304	0.98	0.594	5.32828e-231	Cycling
Hist1h2ae	0	2.56908	0.555	0.032	0	Cycling
Stmn1	0	2.50694	0.893	0.047	0	Cycling
Tuba1b	2.08878e-208	2.44647	0.906	0.382	3.1409e-204	Cycling
Hist1h2ap	0	2.41298	0.575	0.024	0	Cycling
Hist1h1e	1.6346e-175	2.23419	0.649	0.162	2.45795e-171	Cycling
Mki67	0	2.20783	0.768	0.032	0	Cycling
Top2a	0	2.17169	0.768	0.038	0	Cycling
Pclaf	0	2.17004	0.796	0.007	0	Cycling
Tubb5	2.42466e-174	2.169	0.939	0.542	3.64595e-170	Cycling
Hmgn2	1.72898e-227	2.01752	0.939	0.401	2.59986e-223	Cycling
H2afz1	5.18391e-186	1.95859	0.962	0.639	7.79504e-182	Cycling
Ube2c	0	1.81688	0.567	0.01	0	Cycling
H2afx	3.60919e-196	1.79007	0.695	0.175	5.42714e-192	Cycling
Hist1h1d	0	1.77767	0.509	0.032	0	Cycling
Rrm2	0	1.76935	0.687	0.017	0	Cycling
Birc5	0	1.71784	0.69	0.005	0	Cycling
Hist1h4d	4.4259e-137	1.57936	0.585	0.162	6.65522e-133	Cycling
Dut	3.00489e-256	1.52195	0.781	0.178	4.51846e-252	Cycling
Ptma	6.24145e-171	1.51909	0.997	0.972	9.38528e-167	Cycling
Hist1h2ab	0	1.51094	0.468	0.012	0	Cycling
Lgals1	3.03037e-83	1.49396	0.779	0.416	4.55677e-79	Cycling
Lmnb1	1.43496e-236	1.43426	0.873	0.245	2.15776e-232	Cycling
Tmpo	1.10848e-231	1.39959	0.799	0.206	1.66682e-227	Cycling
Ran	1.09726e-159	1.38086	0.908	0.522	1.64995e-155	Cycling
Crip11	6.56068e-100	1.36178	0.891	0.613	9.8653e-96	Cycling
Hmgb11	4.53818e-139	1.34015	0.964	0.735	6.82405e-135	Cycling
Ube2s	1.53517e-118	1.32291	0.847	0.452	2.30844e-114	Cycling
Cenpa	4.83404e-197	1.31909	0.524	0.088	7.26894e-193	Cycling
Cks1b	0	1.30876	0.728	0.028	0	Cycling
Cks2	9.69933e-275	1.27306	0.654	0.101	1.45849e-270	Cycling
Mcm3	0	1.26975	0.69	0.075	0	Cycling
H2afv	2.36771e-109	1.25036	0.807	0.434	3.56032e-105	Cycling
Smc2	0	1.24755	0.771	0.071	0	Cycling
Tubb4b	2.47971e-98	1.23797	0.692	0.293	3.72874e-94	Cycling
Ccna2	0	1.23673	0.626	0.003	0	Cycling
Gzma1	2.30582e-18	1.2333	0.438	0.266	3.46726e-14	Cycling
Vim2	2.20657e-65	1.20623	0.784	0.465	3.31802e-61	Cycling
Anp32b	1.62634e-142	1.19032	0.896	0.486	2.44553e-138	Cycling
Rrm1	0	1.16453	0.7	0.102	0	Cycling
Cdca8	0	1.16393	0.641	0.014	0	Cycling
Hist1h1c	6.7386e-111	1.1616	0.527	0.144	1.01328e-106	Cycling
Gm43305	2.86864e-202	1.15861	0.496	0.074	4.31357e-198	Cycling
Gapdh2	1.16303e-76	1.15716	0.916	0.832	1.74884e-72	Cycling
Dek	2.25667e-148	1.15086	0.824	0.331	3.39335e-144	Cycling
Cenpf	0	1.14151	0.478	0.002	0	Cycling
Kif11	0	1.12431	0.547	0.007	0	Cycling
Tyms	0	1.09168	0.623	0.045	0	Cycling
Ccnb2	0	1.09047	0.555	0.003	0	Cycling
Mcm5	0	1.07956	0.634	0.071	0	Cycling
Alyref	6.4652e-145	1.06778	0.802	0.293	9.72172e-141	Cycling
Mcm6	5.56541e-141	1.06505	0.651	0.19	8.36871e-137	Cycling
Tpx2	0	1.05844	0.565	0.006	0	Cycling
Anp32e	7.45653e-133	1.03208	0.761	0.279	1.12124e-128	Cycling
Tuba1c	4.29712e-82	1.02096	0.527	0.182	6.46158e-78	Cycling
Asf1b	0	1.02034	0.603	0.029	0	Cycling
Gm20628	7.27928e-298	1.01337	0.29	0.013	1.09459e-293	Cycling
Hnrnpa3	9.18948e-109	1.01224	0.977	0.811	1.38182e-104	Cycling
Hist1h1a	0	1.00031	0.359	0.009	0	Cycling
Smc43	1.6538e-119	0.987058	0.735	0.263	2.48682e-115	Cycling
Hist1h2af	0	0.984665	0.336	0.004	0	Cycling
Gm4316	0	0.982904	0.509	0.018	0	Cycling
Hist2h2bb	1.90425e-257	0.979369	0.42	0.039	2.86342e-253	Cycling
Txn1	2.20452e-116	0.973478	0.83	0.387	3.31494e-112	Cycling
Pcna	1.76248e-147	0.973183	0.621	0.162	2.65024e-143	Cycling
CAAA01147332.1	2.07997e-141	0.971622	0.763	0.257	3.12765e-137	Cycling
Nap1l1	1.75606e-122	0.970669	0.728	0.275	2.64059e-118	Cycling
Actg11	1.98685e-103	0.965382	0.995	0.994	2.98762e-99	Cycling
Selenoh	3.19736e-170	0.963627	0.73	0.201	4.80787e-166	Cycling
Nusap1	0	0.959548	0.504	0.003	0	Cycling
Slbp	4.74106e-99	0.958782	0.707	0.298	7.12913e-95	Cycling
Spc24	0	0.944731	0.565	0.004	0	Cycling
Dnmt1	4.02149e-163	0.937045	0.71	0.193	6.04712e-159	Cycling
Mcm7	4.86214e-259	0.93431	0.626	0.095	7.3112e-255	Cycling
Cdca3	0	0.926322	0.534	0.005	0	Cycling
Hist1h3e	8.31978e-195	0.921253	0.448	0.061	1.25104e-190	Cycling
Ezh2	0	0.919396	0.644	0.079	0	Cycling
Incenp	0	0.91672	0.575	0.047	0	Cycling
Cenpe	0	0.909417	0.496	0.005	0	Cycling
Hnrnpab	4.30193e-89	0.906393	0.908	0.596	6.46881e-85	Cycling
Arl6ip1	8.39899e-25	0.904361	0.766	0.635	1.26296e-20	Cycling
Gmnn	0	0.88877	0.601	0.07	0	Cycling
Atad2	3.82591e-152	0.886166	0.616	0.148	5.75303e-148	Cycling
Lig1	3.31714e-290	0.874459	0.588	0.071	4.98798e-286	Cycling
Knl1	0	0.872238	0.522	0.005	0	Cycling
Mcm4	7.44868e-139	0.872228	0.616	0.163	1.12006e-134	Cycling
Actb1	4.80449e-93	0.86658	0.997	1	7.22451e-89	Cycling
Prc1	0	0.855837	0.471	0.016	0	Cycling
Tk1	0	0.853809	0.532	0.007	0	Cycling
Hells	0	0.851071	0.542	0.044	0	Cycling
Fen1	0	0.846513	0.611	0.07	0	Cycling
Ranbp1	2.33656e-99	0.844471	0.702	0.28	3.51349e-95	Cycling
Uhrf1	0	0.842804	0.527	0.017	0	Cycling
Cdk1	0	0.842238	0.506	0.009	0	Cycling
Tagln2	1.0009e-50	0.841055	0.771	0.485	1.50505e-46	Cycling
Dbi	3.97564e-98	0.839567	0.753	0.332	5.97817e-94	Cycling
Racgap1	0	0.828676	0.537	0.047	0	Cycling
Tacc3	0	0.819831	0.534	0.014	0	Cycling
Nucks1	5.83953e-103	0.80105	0.695	0.259	8.78091e-99	Cycling
Tipin	7.11676e-226	0.792127	0.557	0.084	1.07015e-221	Cycling
Hint1	3.57947e-76	0.789765	0.878	0.607	5.38245e-72	Cycling
Banf1	2.15495e-93	0.789148	0.794	0.372	3.2404e-89	Cycling
Tcf19	0	0.786416	0.506	0.031	0	Cycling
Rad21	2.6604e-78	0.780445	0.667	0.292	4.00045e-74	Cycling
Cenpw	0	0.780176	0.562	0.043	0	Cycling
Kpna2	3.16347e-194	0.772797	0.399	0.048	4.7569e-190	Cycling
Hmmr	0	0.764214	0.41	0.001	0	Cycling
Hist2h2ac	2.13797e-260	0.763945	0.389	0.032	3.21486e-256	Cycling
Snrpe	9.12696e-73	0.759801	0.85	0.582	1.37242e-68	Cycling
Hist1h2ak	0	0.750834	0.308	0.007	0	Cycling
Hist1h2bj	0	0.749953	0.387	0.009	0	Cycling
Clspn	0	0.746196	0.473	0.017	0	Cycling
Snrpd1	3.48619e-94	0.74369	0.705	0.289	5.24219e-90	Cycling
Rbm3	3.62115e-76	0.742796	0.949	0.829	5.44513e-72	Cycling
Aurkb	0	0.740708	0.461	0.005	0	Cycling
Ncapd2	0	0.738454	0.517	0.03	0	Cycling
Smc1a	1.50897e-91	0.737786	0.667	0.254	2.26904e-87	Cycling
Ldha	4.21563e-45	0.73329	0.88	0.768	6.33905e-41	Cycling
Cox5b	1.82341e-65	0.728636	0.916	0.718	2.74186e-61	Cycling
Hsp90aa1	1.82793e-45	0.723676	0.776	0.498	2.74866e-41	Cycling
Usp1	2.40865e-133	0.723186	0.616	0.161	3.62189e-129	Cycling
Clic1	2.02668e-64	0.723042	0.931	0.811	3.04752e-60	Cycling
Ybx1	8.68156e-61	0.720894	0.913	0.792	1.30545e-56	Cycling
Srsf2	6.52096e-72	0.716028	0.85	0.511	9.80557e-68	Cycling
Ppia	1.40807e-92	0.716018	0.992	0.999	2.11732e-88	Cycling
Calm3	3.35565e-74	0.714723	0.789	0.422	5.0459e-70	Cycling
Mcm2	6.10587e-156	0.712539	0.468	0.081	9.1814e-152	Cycling
Ifi27l2a2	3.22364e-14	0.709011	0.723	0.601	4.84738e-10	Cycling
Aspm	0	0.707222	0.366	0.002	0	Cycling
Rbbp7	6.32849e-72	0.706837	0.69	0.317	9.51616e-68	Cycling
Fbxo5	0	0.704815	0.402	0.01	0	Cycling
Dnajc9	1.26807e-120	0.698574	0.583	0.158	1.9068e-116	Cycling
Prdx11	3.15599e-59	0.694309	0.791	0.459	4.74566e-55	Cycling
Cotl1	1.69898e-36	0.69196	0.814	0.617	2.55475e-32	Cycling
Dctpp1	2.5498e-159	0.69133	0.545	0.108	3.83413e-155	Cycling
Cdc20	0	0.688625	0.333	0.006	0	Cycling
Hist2h4	7.07159e-148	0.687162	0.277	0.029	1.06335e-143	Cycling
Cfl1	2.38855e-68	0.683046	0.987	0.983	3.59166e-64	Cycling
Atp5g3	2.61131e-51	0.671699	0.931	0.816	3.92662e-47	Cycling
Pkm1	3.12509e-51	0.666016	0.896	0.686	4.6992e-47	Cycling
Lockd	0	0.664036	0.455	0.036	0	Cycling
Mad2l1	0	0.659358	0.496	0.034	0	Cycling
Ywhah	8.63014e-60	0.656286	0.763	0.44	1.29771e-55	Cycling
Atpif1	7.69751e-77	0.652097	0.651	0.259	1.15747e-72	Cycling
Atp5o	7.86903e-59	0.649375	0.692	0.348	1.18327e-54	Cycling
Prim1	0	0.644153	0.44	0.03	0	Cycling
Rad51	0	0.641212	0.45	0.007	0	Cycling
Set	9.96143e-46	0.640502	0.786	0.512	1.4979e-41	Cycling
Nsd2	3.07949e-192	0.637141	0.534	0.085	4.63063e-188	Cycling
Srsf3	1.76943e-58	0.636813	0.903	0.617	2.66069e-54	Cycling
1810037I17Rik	4.19289e-56	0.633418	0.781	0.466	6.30485e-52	Cycling
Pa2g4	6.64633e-57	0.632767	0.603	0.273	9.99409e-53	Cycling
Mrpl18	2.0434e-76	0.627923	0.656	0.275	3.07265e-72	Cycling
Kif15	0	0.62525	0.392	0.003	0	Cycling
Prelid1	6.80916e-52	0.623317	0.791	0.498	1.02389e-47	Cycling
Cycs	5.23e-46	0.617154	0.618	0.321	7.86435e-42	Cycling
Cbx3	5.21294e-74	0.616538	0.702	0.307	7.8387e-70	Cycling
Cox5a	5.84635e-54	0.615806	0.842	0.559	8.79116e-50	Cycling
Atp5b	8.80058e-44	0.614355	0.919	0.724	1.32334e-39	Cycling
Lsm2	7.77525e-104	0.612566	0.567	0.165	1.16916e-99	Cycling
Hdgf	1.24205e-70	0.610497	0.662	0.285	1.86766e-66	Cycling
Kif23	0	0.610335	0.384	0.013	0	Cycling
Jpt1	3.01942e-34	0.606578	0.712	0.469	4.54031e-30	Cycling
Lbr	4.96494e-48	0.606414	0.669	0.364	7.46577e-44	Cycling
Mif1	2.35299e-26	0.605307	0.73	0.536	3.5382e-22	Cycling
Hjurp	1.93866e-133	0.602219	0.466	0.091	2.91517e-129	Cycling
Rfc5	5.54835e-247	0.600724	0.494	0.056	8.34305e-243	Cycling
Tkt	1.65718e-51	0.599501	0.7	0.385	2.49191e-47	Cycling
Nasp	2.97904e-121	0.598883	0.506	0.116	4.47958e-117	Cycling
Nme21	1.06997e-22	0.598239	0.672	0.506	1.60891e-18	Cycling
Emp31	1.1075e-44	0.597531	0.613	0.311	1.66535e-40	Cycling
Phgdh	3.43879e-72	0.5967	0.55	0.199	5.1709e-68	Cycling
Nrm	2.08742e-271	0.596475	0.43	0.038	3.13885e-267	Cycling
Ncapg2	0	0.595092	0.394	0.006	0	Cycling
Cdk4	1.21594e-56	0.594798	0.649	0.321	1.82841e-52	Cycling
Diaph3	0	0.592537	0.415	0.024	0	Cycling
Raly	1.81979e-51	0.592186	0.807	0.52	2.73641e-47	Cycling
Hnrnpa2b1	6.47731e-62	0.589906	0.987	0.935	9.73993e-58	Cycling
Rfc2	2.28889e-98	0.589578	0.519	0.145	3.44181e-94	Cycling
Dtl	0	0.58827	0.412	0.024	0	Cycling
Plk1	0	0.588109	0.364	0.003	0	Cycling
Tfdp1	2.10269e-129	0.586955	0.486	0.102	3.16181e-125	Cycling
Kif22	0	0.58603	0.382	0.005	0	Cycling
S100a61	7.14282e-29	0.58595	0.252	0.088	1.07407e-24	Cycling
Hnrnpu	1.10508e-40	0.585391	0.891	0.681	1.66171e-36	Cycling
Maz	4.46255e-57	0.58308	0.725	0.376	6.71034e-53	Cycling
Pola1	0	0.580759	0.405	0.028	0	Cycling
Tpi11	6.27863e-56	0.579979	0.448	0.162	9.44118e-52	Cycling
Spc25	0	0.579568	0.387	0.004	0	Cycling
Topbp1	1.20799e-162	0.579013	0.517	0.092	1.81645e-158	Cycling
Nudt21	2.90325e-66	0.57591	0.702	0.328	4.36561e-62	Cycling
Hsp90b1	7.17953e-32	0.573194	0.807	0.595	1.07959e-27	Cycling
Rbbp4	1.0639e-46	0.571636	0.705	0.42	1.59979e-42	Cycling
Tuba1a	3.83735e-45	0.569471	0.608	0.305	5.77022e-41	Cycling
Csrp1	3.95805e-105	0.568952	0.534	0.143	5.95171e-101	Cycling
Ssrp1	6.28988e-59	0.568701	0.662	0.315	9.4581e-55	Cycling
Ywhae	8.8776e-53	0.567415	0.679	0.357	1.33492e-48	Cycling
Suz12	1.31492e-61	0.565988	0.58	0.24	1.97725e-57	Cycling
Orc6	1.87172e-222	0.564218	0.466	0.055	2.8145e-218	Cycling
Cbx5	1.42174e-174	0.560703	0.455	0.068	2.13787e-170	Cycling
Sumo2	3.42586e-42	0.55863	0.906	0.763	5.15147e-38	Cycling
Esco2	0	0.558052	0.346	0.001	0	Cycling
Arpc5	8.26096e-36	0.55667	0.796	0.585	1.2422e-31	Cycling
Hist1h2an	0	0.556493	0.295	0.008	0	Cycling
Eif4a1	1.19852e-41	0.554312	0.883	0.662	1.80221e-37	Cycling
Siva1	1.59683e-107	0.553643	0.471	0.111	2.40115e-103	Cycling
Atp5f1	3.32019e-51	0.550438	0.832	0.54	4.99257e-47	Cycling
Slc25a5	9.58772e-44	0.550436	0.87	0.647	1.4417e-39	Cycling
Ckap2l	0	0.54975	0.369	0.003	0	Cycling
Anapc5	7.60123e-72	0.548142	0.575	0.211	1.143e-67	Cycling
Pgk1	1.09293e-46	0.546805	0.634	0.335	1.64344e-42	Cycling
Ncaph	0	0.545951	0.379	0.008	0	Cycling
Ndufa4	2.64964e-43	0.544595	0.875	0.677	3.98427e-39	Cycling
Hnrnpd	1.09821e-43	0.542497	0.684	0.394	1.65137e-39	Cycling
Ckap5	4.11004e-107	0.54227	0.422	0.09	6.18027e-103	Cycling
Hat1	7.48025e-117	0.541966	0.483	0.107	1.1248e-112	Cycling
Ddx39	3.38218e-65	0.540882	0.644	0.275	5.08578e-61	Cycling
Lsm5	5.76975e-61	0.540549	0.639	0.282	8.67597e-57	Cycling
Rfc4	7.06967e-221	0.53876	0.448	0.051	1.06307e-216	Cycling
Cdt1	2.26096e-150	0.536924	0.438	0.072	3.39981e-146	Cycling
Lcp1	1.351e-34	0.533935	0.941	0.891	2.0315e-30	Cycling
Psma4	8.599e-60	0.533906	0.598	0.261	1.29303e-55	Cycling
Rps27l	4.9007e-43	0.532263	0.522	0.245	7.36919e-39	Cycling
Ncl	1.09938e-30	0.531997	0.83	0.61	1.65314e-26	Cycling
Kif4	0	0.52612	0.333	0.001	0	Cycling
Hspd1	4.21867e-30	0.525792	0.588	0.336	6.34361e-26	Cycling
Calm1	8.11793e-47	0.525583	0.977	0.875	1.22069e-42	Cycling
Anxa2	5.75715e-39	0.524834	0.333	0.119	8.65703e-35	Cycling
Ndc80	0	0.522937	0.359	0.02	0	Cycling
Knstrn	0	0.522744	0.356	0.017	0	Cycling
Hist1h3c	0	0.522012	0.28	0.009	0	Cycling
Rpa3	1.52782e-87	0.518016	0.509	0.147	2.29739e-83	Cycling
Lsm3	1.72473e-76	0.514496	0.59	0.21	2.59348e-72	Cycling
Nutf2	5.46596e-59	0.513992	0.473	0.171	8.21916e-55	Cycling
Cdkn2c	1.77128e-203	0.513086	0.346	0.033	2.66348e-199	Cycling
Gnai2	1.98144e-38	0.509876	0.913	0.747	2.9795e-34	Cycling
Arhgap11a	0	0.506992	0.344	0.011	0	Cycling
Atp5k	1.53497e-38	0.506166	0.715	0.438	2.30814e-34	Cycling
Cdc25b	8.11964e-114	0.505829	0.323	0.05	1.22095e-109	Cycling
Ccdc34	3.04061e-244	0.502969	0.351	0.027	4.57216e-240	Cycling
Shcbp1	0	0.501688	0.341	0.003	0	Cycling
Izumo1r	0	1.78228	0.855	0.199	0	FR4 High
Rgs10	1.18271e-179	1.5326	0.843	0.399	1.77845e-175	FR4 High
Tcf7	8.39732e-174	1.35244	0.861	0.378	1.2627e-169	FR4 High
Tbc1d4	3.38603e-254	1.17879	0.605	0.109	5.09157e-250	FR4 High
Pdcd1	5.52551e-159	1.12497	0.474	0.101	8.30871e-155	FR4 High
Tnfsf8	4.94525e-172	1.10282	0.456	0.084	7.43617e-168	FR4 High
Hif1a	2.14825e-59	1.06298	0.665	0.401	3.23032e-55	FR4 High
Sh2d1a	2.3126e-101	1.04519	0.654	0.284	3.47746e-97	FR4 High
Tox2	0	0.893047	0.505	0.057	0	FR4 High
Dennd2d	5.66995e-140	0.888456	0.634	0.203	8.52591e-136	FR4 High
Nsg2	9.62947e-187	0.880962	0.583	0.125	1.44798e-182	FR4 High
Tigit	1.06841e-75	0.865856	0.571	0.236	1.60656e-71	FR4 High
Ephx1	8.09802e-181	0.840772	0.552	0.119	1.2177e-176	FR4 High
Smco4	1.24973e-93	0.804678	0.564	0.213	1.87922e-89	FR4 High
Rnaset2a	1.83295e-50	0.77769	0.489	0.239	2.75621e-46	FR4 High
Cdk2ap2	2.81605e-62	0.761055	0.804	0.608	4.2345e-58	FR4 High
Tox	2.27103e-90	0.686589	0.544	0.196	3.41495e-86	FR4 High
Rnaset2b	2.5908e-40	0.666521	0.695	0.469	3.89579e-36	FR4 High
Lrig1	1.24389e-153	0.655907	0.438	0.083	1.87044e-149	FR4 High
Cd2	5.15831e-54	0.643666	0.736	0.455	7.75655e-50	FR4 High
Rnf19a	4.04999e-88	0.63476	0.497	0.166	6.08997e-84	FR4 High
Ptprc	5.63553e-41	0.617419	0.959	0.896	8.47415e-37	FR4 High
Jund	4.58096e-31	0.609303	0.926	0.858	6.8884e-27	FR4 High
Asap1	1.55116e-80	0.608441	0.509	0.187	2.33248e-76	FR4 High
Slamf6	1.19091e-85	0.607086	0.503	0.171	1.79077e-81	FR4 High
Ptpn11	5.59774e-57	0.59603	0.444	0.182	8.41733e-53	FR4 High
Dgkz	7.17825e-84	0.58976	0.526	0.192	1.07939e-79	FR4 High
2310001H17Rik	2.46753e-89	0.583714	0.409	0.115	3.71042e-85	FR4 High
Ppp1r14b	2.92564e-27	0.563736	0.397	0.212	4.39928e-23	FR4 High
Tnfsf11	3.32421e-60	0.560071	0.46	0.172	4.99862e-56	FR4 High
Ftl1	4.27839e-47	0.559858	0.984	0.938	6.43341e-43	FR4 High
Cxcr5	0	0.553305	0.29	0.006	0	FR4 High
Tspan13	6.55617e-36	0.552259	0.644	0.42	9.85851e-32	FR4 High
Malt1	2.63494e-28	0.547278	0.513	0.307	3.96217e-24	FR4 High
Rap1a	8.17445e-47	0.5454	0.685	0.426	1.22919e-42	FR4 High
Mrps6	3.00952e-88	0.539447	0.464	0.144	4.52541e-84	FR4 High
Nav2	2.37338e-152	0.537847	0.256	0.028	3.56885e-148	FR4 High
Rflnb	8.96761e-46	0.531948	0.425	0.183	1.34846e-41	FR4 High
Eea1	1.9744e-61	0.523895	0.36	0.115	2.9689e-57	FR4 High
Bcl6	2.31712e-144	0.522084	0.315	0.046	3.48425e-140	FR4 High
Ptprcap	2.43319e-30	0.513943	0.82	0.679	3.65879e-26	FR4 High
Limd2	1.17911e-39	0.512281	0.945	0.846	1.77304e-35	FR4 High
Mif	4.95524e-13	0.509279	0.636	0.538	7.45119e-09	FR4 High
Cd27	3.55197e-61	0.502932	0.489	0.193	5.34109e-57	FR4 High
Hpcal1	1.1682e-45	0.501103	0.534	0.273	1.75662e-41	FR4 High
Gm42418	1.27475e-25	0.73315	1	1	1.91684e-21	IE1
Id21	6.38135e-88	0.524383	0.712	0.48	9.59563e-84	IE1
Ccl5	0	2.8408	0.974	0.599	0	IE2 (pre-CD8aa+)
Gzma	0	2.51625	0.803	0.203	0	IE2 (pre-CD8aa+)
Gzmb	1.03419e-207	1.55783	0.556	0.202	1.55511e-203	IE2 (pre-CD8aa+)
Itgae	0	1.01537	0.596	0.15	0	IE2 (pre-CD8aa+)
Nkg7	5.88601e-231	0.887807	0.965	0.628	8.85079e-227	IE2 (pre-CD8aa+)
AW112010	8.99434e-204	0.786976	0.991	0.867	1.35248e-199	IE2 (pre-CD8aa+)
Trgv2	6.16646e-84	0.67719	0.366	0.159	9.2725e-80	IE2 (pre-CD8aa+)
Gzmk	1.00775e-269	0.645328	0.411	0.085	1.51536e-265	IE2 (pre-CD8aa+)
Actn2	2.08912e-117	0.580418	0.636	0.35	3.1414e-113	IE2 (pre-CD8aa+)
S100a11	1.80386e-79	0.501812	0.862	0.697	2.71247e-75	IE2 (pre-CD8aa+)
Gzma2	1.58103e-109	4.88076	1	0.265	2.3774e-105	IE3 (CD8aa+)
Cd71	4.91625e-154	4.15138	1	0.168	7.39256e-150	IE3 (CD8aa+)
Gzmb1	1.44091e-106	3.5432	0.99	0.236	2.16669e-102	IE3 (CD8aa+)
Tyrobp	0	3.48662	0.962	0.02	0	IE3 (CD8aa+)
Fcer1g	0	3.40249	0.981	0.027	0	IE3 (CD8aa+)
Ccl51	1.31482e-65	3.39779	1	0.638	1.97709e-61	IE3 (CD8aa+)
Cd8a	0	2.95966	0.848	0.012	0	IE3 (CD8aa+)
Klrd11	1.79833e-279	2.06582	0.895	0.057	2.70415e-275	IE3 (CD8aa+)
Fgl22	2.1801e-76	1.70367	0.905	0.236	3.27821e-72	IE3 (CD8aa+)
Dapk21	3.10253e-86	1.61855	0.819	0.172	4.66527e-82	IE3 (CD8aa+)
Itgae3	2.95162e-77	1.56867	0.848	0.195	4.43835e-73	IE3 (CD8aa+)
Trgv22	5.66069e-62	1.55447	0.762	0.178	8.51198e-58	IE3 (CD8aa+)
Lag3	6.38437e-168	1.33454	0.695	0.056	9.60017e-164	IE3 (CD8aa+)
Cd3g1	4.10398e-39	1.28958	0.962	0.948	6.17115e-35	IE3 (CD8aa+)
Nkg72	5.24009e-37	1.24702	1	0.663	7.87953e-33	IE3 (CD8aa+)
Cables1	1.09463e-94	1.23235	0.657	0.091	1.64599e-90	IE3 (CD8aa+)
Klra5	0	1.2286	0.419	0.005	0	IE3 (CD8aa+)
Cd200r2	0	1.22242	0.648	0.005	0	IE3 (CD8aa+)
Tcrg-C41	2.75526e-103	1.1958	0.714	0.095	4.14309e-99	IE3 (CD8aa+)
Il2rb1	3.63721e-29	1.14728	0.905	0.556	5.46928e-25	IE3 (CD8aa+)
Ctsw2	6.0446e-35	1.10395	0.933	0.548	9.08926e-31	IE3 (CD8aa+)
Itga1	1.73574e-90	1.07835	0.705	0.106	2.61003e-86	IE3 (CD8aa+)
Cst71	7.19385e-50	1.07345	0.771	0.229	1.08174e-45	IE3 (CD8aa+)
Litaf2	8.06162e-36	0.975501	0.743	0.263	1.21223e-31	IE3 (CD8aa+)
Tcrg-C2	7.41495e-73	0.951315	0.6	0.091	1.11499e-68	IE3 (CD8aa+)
Bcl22	1.84435e-29	0.950951	0.819	0.373	2.77335e-25	IE3 (CD8aa+)
Lat2	0	0.946003	0.59	0.007	0	IE3 (CD8aa+)
Cited4	4.53725e-220	0.935087	0.552	0.026	6.82266e-216	IE3 (CD8aa+)
Hvcn1	1.64866e-39	0.919204	0.676	0.213	2.4791e-35	IE3 (CD8aa+)
Ncf1	2.11485e-233	0.915047	0.61	0.03	3.1801e-229	IE3 (CD8aa+)
Lgals3	8.89985e-92	0.897903	0.552	0.063	1.33827e-87	IE3 (CD8aa+)
Tcrg-C11	8.6096e-38	0.895218	0.39	0.07	1.29463e-33	IE3 (CD8aa+)
Mfsd10	6.52083e-57	0.886994	0.686	0.153	9.80537e-53	IE3 (CD8aa+)
Ostf1	6.93662e-25	0.883423	0.752	0.393	1.04306e-20	IE3 (CD8aa+)
Car2	2.23478e-51	0.867686	0.552	0.103	3.36044e-47	IE3 (CD8aa+)
Cd200r1	2.91086e-67	0.82952	0.543	0.082	4.37706e-63	IE3 (CD8aa+)
AW1120104	4.3721e-22	0.8277	1	0.88	6.57432e-18	IE3 (CD8aa+)
Sytl31	3.92531e-29	0.821932	0.752	0.299	5.90248e-25	IE3 (CD8aa+)
Chn2	1.50905e-29	0.814332	0.619	0.206	2.26916e-25	IE3 (CD8aa+)
Cd3e1	2.6688e-23	0.813404	0.886	0.979	4.01308e-19	IE3 (CD8aa+)
Ddc	0	0.803058	0.457	0.009	0	IE3 (CD8aa+)
Cd200r4	1.46759e-82	0.802082	0.543	0.067	2.20681e-78	IE3 (CD8aa+)
Ccl4	1.85663e-69	0.783706	0.381	0.038	2.79181e-65	IE3 (CD8aa+)
Epcam	9.079e-89	0.767297	0.533	0.059	1.36521e-84	IE3 (CD8aa+)
Clnk	9.94624e-246	0.741434	0.486	0.017	1.49562e-241	IE3 (CD8aa+)
Efhd22	4.82281e-21	0.740556	0.8	0.451	7.25206e-17	IE3 (CD8aa+)
1810041H14Rik	3.50987e-66	0.711522	0.505	0.071	5.27779e-62	IE3 (CD8aa+)
Sla2	2.80935e-37	0.695413	0.657	0.192	4.22442e-33	IE3 (CD8aa+)
Klrb1a	0	0.688936	0.41	0.006	0	IE3 (CD8aa+)
Cela1	1.29361e-145	0.683455	0.429	0.023	1.94521e-141	IE3 (CD8aa+)
Rsrp12	1.42507e-18	0.680846	0.905	0.604	2.14288e-14	IE3 (CD8aa+)
Ikzf22	5.16979e-28	0.668357	0.724	0.254	7.77381e-24	IE3 (CD8aa+)
Abcb9	5.64686e-36	0.667218	0.524	0.126	8.49118e-32	IE3 (CD8aa+)
Ctsc	8.79619e-22	0.658815	0.59	0.23	1.32268e-17	IE3 (CD8aa+)
Chst12	2.2121e-52	0.64364	0.505	0.087	3.32633e-48	IE3 (CD8aa+)
Ntan1	2.4215e-22	0.63358	0.629	0.262	3.64121e-18	IE3 (CD8aa+)
Chsy11	1.46268e-33	0.627551	0.486	0.114	2.19943e-29	IE3 (CD8aa+)
Lrmp	2.2114e-32	0.627134	0.543	0.148	3.32529e-28	IE3 (CD8aa+)
Tcrg-V4	1.91379e-60	0.623851	0.352	0.038	2.87776e-56	IE3 (CD8aa+)
Acot71	6.06447e-21	0.623449	0.533	0.193	9.11914e-17	IE3 (CD8aa+)
Cd96	1.63846e-21	0.604559	0.762	0.345	2.46374e-17	IE3 (CD8aa+)
Cd244a	8.42481e-139	0.602941	0.362	0.017	1.26684e-134	IE3 (CD8aa+)
Napsa	0	0.599315	0.39	0.005	0	IE3 (CD8aa+)
Itih5	4.49855e-167	0.598409	0.39	0.016	6.76446e-163	IE3 (CD8aa+)
Elmo2	3.13122e-38	0.596611	0.429	0.083	4.70841e-34	IE3 (CD8aa+)
Prr5	8.32947e-39	0.594802	0.476	0.099	1.2525e-34	IE3 (CD8aa+)
Ptpn5	0	0.573797	0.362	0.004	0	IE3 (CD8aa+)
Tcrg-V1	9.95748e-33	0.573575	0.314	0.052	1.49731e-28	IE3 (CD8aa+)
Pitpnc1	2.69135e-15	0.565259	0.629	0.317	4.04698e-11	IE3 (CD8aa+)
Abi31	2.2199e-14	0.560261	0.695	0.365	3.33806e-10	IE3 (CD8aa+)
Osgin1	6.39321e-18	0.560014	0.429	0.146	9.61346e-14	IE3 (CD8aa+)
Jaml2	2.86373e-34	0.557546	0.495	0.112	4.30619e-30	IE3 (CD8aa+)
Ptpn61	8.84118e-09	0.55386	0.514	0.316	0.000132945	IE3 (CD8aa+)
Trdc	2.47028e-158	0.552575	0.257	0.007	3.71457e-154	IE3 (CD8aa+)
Pltp	4.49155e-59	0.550507	0.39	0.047	6.75395e-55	IE3 (CD8aa+)
Gpr18	1.21197e-20	0.548834	0.495	0.166	1.82243e-16	IE3 (CD8aa+)
Prkacb	5.34273e-15	0.546928	0.629	0.32	8.03386e-11	IE3 (CD8aa+)
Frmd5	1.62696e-229	0.543652	0.324	0.007	2.44646e-225	IE3 (CD8aa+)
Gpr55	2.52992e-25	0.535049	0.467	0.13	3.80424e-21	IE3 (CD8aa+)
Padi21	4.35616e-20	0.53201	0.562	0.209	6.55036e-16	IE3 (CD8aa+)
Dok1	1.50026e-27	0.528732	0.505	0.141	2.25594e-23	IE3 (CD8aa+)
Matk	1.1283e-54	0.522153	0.39	0.05	1.69663e-50	IE3 (CD8aa+)
Evl1	1.34415e-13	0.521953	0.629	0.32	2.0212e-09	IE3 (CD8aa+)
Rpn11	1.84014e-16	0.519604	0.524	0.214	2.76701e-12	IE3 (CD8aa+)
Ptms3	5.38037e-25	0.519483	0.629	0.211	8.09047e-21	IE3 (CD8aa+)
Myo1e	7.54518e-51	0.516965	0.381	0.051	1.13457e-46	IE3 (CD8aa+)
Lta4h	1.05185e-12	0.511055	0.61	0.324	1.58166e-08	IE3 (CD8aa+)
Snx181	2.51605e-18	0.510264	0.581	0.224	3.78338e-14	IE3 (CD8aa+)
Nr4a2	1.89948e-17	0.507156	0.438	0.146	2.85625e-13	IE3 (CD8aa+)
Grk6	7.24023e-10	0.502165	0.59	0.363	1.08871e-05	IE3 (CD8aa+)
Isg15	4.88963e-214	2.4363	0.944	0.309	7.35254e-210	ISG
Ifi27l2a4	2.13845e-104	1.94957	0.931	0.596	3.21558e-100	ISG
Ifit1	0	1.90323	0.771	0.053	0	ISG
Ifit3	0	1.87686	0.752	0.022	0	ISG
Bst2	1.01227e-204	1.76548	0.908	0.274	1.52215e-200	ISG
Cxcl10	3.31656e-84	1.76287	0.301	0.049	4.98711e-80	ISG
Ms4a4b2	1.04733e-131	1.60425	0.984	0.701	1.57487e-127	ISG
Ly6a1	2.8717e-76	1.59956	0.712	0.32	4.31818e-72	ISG
Stat1	2.89399e-120	1.57539	0.967	0.629	4.35169e-116	ISG
Irf7	9.30917e-206	1.50624	0.859	0.219	1.39982e-201	ISG
Zbp1	2.44654e-189	1.46543	0.892	0.259	3.67887e-185	ISG
Rtp4	2.74541e-223	1.44196	0.843	0.184	4.12827e-219	ISG
Gbp6	2.48502e-168	1.38708	0.765	0.188	3.73672e-164	ISG
Ifi208	4.48218e-155	1.32211	0.784	0.218	6.73986e-151	ISG
Rnf213	2.05784e-174	1.27003	0.729	0.165	3.09437e-170	ISG
Ifi47	7.74696e-99	1.26295	0.918	0.516	1.16491e-94	ISG
Ifi203	3.47233e-108	1.25108	0.859	0.422	5.22134e-104	ISG
Isg20	1.06026e-155	1.22219	0.67	0.153	1.59432e-151	ISG
Ifi213	3.04964e-211	1.20209	0.794	0.164	4.58575e-207	ISG
Ifi209	1.23329e-124	1.15431	0.725	0.22	1.85449e-120	ISG
Slfn11	2.55132e-107	1.13698	0.788	0.297	3.83643e-103	ISG
Mndal	4.15867e-101	1.10858	0.846	0.376	6.2534e-97	ISG
Rsad2	0	1.10454	0.467	0.012	0	ISG
Lgals3bp	2.49336e-161	1.09205	0.748	0.18	3.74927e-157	ISG
Samhd13	1.75119e-72	1.08236	0.768	0.357	2.63326e-68	ISG
Cmpk2	0	1.07964	0.52	0.02	0	ISG
Ifitm3	7.21485e-220	1.07956	0.353	0.026	1.0849e-215	ISG
Slfn5	1.59019e-198	1.02533	0.484	0.057	2.39117e-194	ISG
Gbp2	1.98061e-83	1.01772	0.624	0.21	2.97824e-79	ISG
Trim30a	2.26127e-155	1.01126	0.686	0.153	3.40027e-151	ISG
Gbp4	4.58812e-88	0.99713	0.686	0.248	6.89916e-84	ISG
Xaf1	2.66481e-167	0.944469	0.657	0.132	4.00707e-163	ISG
Parp14	1.78504e-106	0.937112	0.657	0.191	2.68416e-102	ISG
Trafd1	1.67519e-129	0.928542	0.68	0.174	2.51898e-125	ISG
Phf11b	4.32526e-120	0.920959	0.559	0.125	6.5039e-116	ISG
Ifih1	1.18579e-146	0.919946	0.582	0.111	1.78308e-142	ISG
Igtp	5.61612e-86	0.887106	0.712	0.265	8.44496e-82	ISG
Gbp9	3.64454e-92	0.886295	0.654	0.208	5.4803e-88	ISG
Ifit3b	0	0.885523	0.438	0.008	0	ISG
Gbp7	2.86343e-70	0.884253	0.65	0.253	4.30574e-66	ISG
Sp1001	5.20608e-62	0.882264	0.866	0.544	7.82839e-58	ISG
Iigp1	3.70027e-217	0.881516	0.444	0.043	5.5641e-213	ISG
Ube2l6	3.20332e-160	0.880365	0.431	0.056	4.81683e-156	ISG
Oasl2	0	0.878926	0.48	0.025	0	ISG
H2-T22	7.01303e-62	0.878491	0.856	0.552	1.05455e-57	ISG
Herc6	1.59804e-147	0.877839	0.614	0.126	2.40298e-143	ISG
Usp18	0	0.874312	0.471	0.026	0	ISG
Oas3	2.66611e-206	0.867711	0.556	0.073	4.00903e-202	ISG
Oas1a	3.82315e-166	0.863694	0.542	0.086	5.74887e-162	ISG
Irgm1	3.75545e-111	0.862078	0.618	0.161	5.64707e-107	ISG
Tgtp21	4.75409e-77	0.856507	0.673	0.25	7.14872e-73	ISG
Epsti11	1.63442e-63	0.854194	0.85	0.468	2.45768e-59	ISG
Ms4a6b2	1.44747e-65	0.851115	0.918	0.625	2.17656e-61	ISG
Ifit2	7.03678e-157	0.846007	0.392	0.047	1.05812e-152	ISG
Slfn8	2.0141e-117	0.818762	0.569	0.131	3.0286e-113	ISG
Shisa51	6.71111e-74	0.809367	1	0.957	1.00915e-69	ISG
Daxx	3.36916e-92	0.805139	0.523	0.135	5.0662e-88	ISG
Ifit1bl1	1.85778e-184	0.80102	0.458	0.054	2.79355e-180	ISG
Lgals9	5.65087e-53	0.783628	0.758	0.424	8.49722e-49	ISG
H2-T231	3.53964e-54	0.781287	0.941	0.745	5.32256e-50	ISG
Tapbp	7.36929e-52	0.766799	0.84	0.535	1.10812e-47	ISG
Ddx58	1.32932e-70	0.747203	0.663	0.256	1.9989e-66	ISG
Ifi35	7.75656e-70	0.718743	0.621	0.23	1.16635e-65	ISG
Parp9	3.85025e-99	0.718137	0.572	0.147	5.78962e-95	ISG
Ifi206	1.04565e-111	0.710938	0.52	0.11	1.57235e-107	ISG
Gbp10	1.63255e-230	0.70995	0.431	0.037	2.45486e-226	ISG
Dtx3l	6.11881e-83	0.709917	0.565	0.165	9.20086e-79	ISG
Samd9l	4.91176e-80	0.708156	0.582	0.178	7.38581e-76	ISG
Pml	2.37454e-130	0.697753	0.5	0.09	3.5706e-126	ISG
Psmb10	1.66639e-44	0.692365	0.807	0.485	2.50575e-40	ISG
Tor3a	3.11675e-143	0.669307	0.428	0.061	4.68666e-139	ISG
Ifi214	1.37585e-157	0.637144	0.438	0.057	2.06886e-153	ISG
Gm47242	0	0.63262	0.402	0.02	0	ISG
AW1120103	1.80136e-37	0.63257	0.99	0.878	2.70871e-33	ISG
Ly6e2	1.68642e-42	0.616778	0.997	0.97	2.53586e-38	ISG
Psmb8	5.73685e-39	0.614815	0.971	0.858	8.6265e-35	ISG
Serpina3g1	1.44867e-18	0.595387	0.438	0.242	2.17836e-14	ISG
Chmp4b	2.87665e-33	0.592032	0.791	0.532	4.32562e-29	ISG
Slfn23	5.29841e-33	0.573546	0.866	0.608	7.96722e-29	ISG
Psmb91	1.7969e-37	0.570293	0.801	0.506	2.702e-33	ISG
Zup1	4.55329e-44	0.570255	0.448	0.162	6.84679e-40	ISG
Gm20559	3.64496e-87	0.570171	0.431	0.094	5.48092e-83	ISG
Ddx60	2.11057e-121	0.569022	0.379	0.055	3.17367e-117	ISG
Helz2	2.21608e-62	0.564857	0.431	0.12	3.33232e-58	ISG
Cd471	7.53294e-27	0.555748	0.732	0.517	1.13273e-22	ISG
Psme1	1.25088e-38	0.5472	0.944	0.814	1.88096e-34	ISG
Ddx241	8.0551e-34	0.538009	0.735	0.433	1.21125e-29	ISG
9930111J21Rik2	5.29012e-51	0.535767	0.471	0.158	7.95475e-47	ISG
Tap11	7.39706e-31	0.535728	0.65	0.374	1.1123e-26	ISG
Gbp8	1.12683e-33	0.52096	0.51	0.234	1.69441e-29	ISG
Tgtp1	2.23023e-85	0.520266	0.386	0.076	3.35359e-81	ISG
Rnf114	4.11713e-36	0.519958	0.631	0.331	6.19093e-32	ISG
1600014C10Rik	6.04954e-39	0.51602	0.503	0.209	9.09669e-35	ISG
Cd274	6.1469e-47	0.51495	0.379	0.116	9.24309e-43	ISG
Plac81	2.67009e-19	0.514832	0.294	0.126	4.01502e-15	ISG
Stat2	5.1922e-88	0.508763	0.412	0.084	7.8075e-84	ISG
Trim12a	4.6113e-37	0.505696	0.513	0.227	6.93401e-33	ISG
Eif2ak2	2.14534e-84	0.500626	0.373	0.072	3.22595e-80	ISG
Bhlhe40	0	1.26687	0.819	0.385	0	LP Th1
Tnfaip31	0	1.22761	0.95	0.637	0	LP Th1
Rgs11	0	1.01233	0.953	0.748	0	LP Th1
Junb	0	0.99895	0.999	0.924	0	LP Th1
Gadd45b1	1.17366e-262	0.990963	0.601	0.291	1.76484e-258	LP Th1
Neurl3	0	0.933456	0.722	0.345	0	LP Th1
Il12rb2	2.47976e-192	0.898733	0.381	0.155	3.72882e-188	LP Th1
Cd40lg	0	0.832956	0.785	0.478	0	LP Th1
Fos1	4.25088e-225	0.824404	0.746	0.481	6.39206e-221	LP Th1
Odc11	4.42925e-194	0.82226	0.542	0.284	6.66027e-190	LP Th1
Bcl2a1b	4.46314e-290	0.819806	0.743	0.435	6.71122e-286	LP Th1
Dusp5	0	0.803365	0.807	0.462	0	LP Th1
Nfkbia1	3.51759e-137	0.794514	0.749	0.618	5.2894e-133	LP Th1
Furin	5.43613e-228	0.773149	0.473	0.2	8.17432e-224	LP Th1
Atp5md	8.3403e-296	0.752571	0.81	0.543	1.25413e-291	LP Th1
Vps37b	2.85339e-297	0.750902	0.855	0.543	4.29064e-293	LP Th1
Nr4a11	2.15248e-237	0.739797	0.596	0.284	3.23668e-233	LP Th1
Dusp11	1.8263e-219	0.691769	0.912	0.681	2.74621e-215	LP Th1
Emb	1.2109e-225	0.678883	0.839	0.643	1.82083e-221	LP Th1
Nr4a31	7.0164e-302	0.677535	0.561	0.215	1.05506e-297	LP Th1
Ubc	0	0.677447	0.978	0.859	0	LP Th1
Ifrd11	2.80195e-227	0.675501	0.648	0.355	4.21329e-223	LP Th1
Btg2	7.34529e-220	0.668964	0.803	0.58	1.10451e-215	LP Th1
Cdkn1a	6.24161e-237	0.660191	0.339	0.095	9.3855e-233	LP Th1
Klf6	1.31135e-148	0.637823	0.738	0.543	1.97188e-144	LP Th1
Got1	2.02032e-272	0.633257	0.527	0.214	3.03796e-268	LP Th1
Bcl2a1d	9.77889e-215	0.628051	0.556	0.276	1.47045e-210	LP Th1
Hilpda	6.42694e-223	0.625355	0.442	0.171	9.66419e-219	LP Th1
Il7r	9.92203e-119	0.616894	0.691	0.506	1.49198e-114	LP Th1
Lilr4b	1.6253e-281	0.61155	0.423	0.129	2.44396e-277	LP Th1
Jund1	3.37444e-189	0.605238	0.941	0.833	5.07415e-185	LP Th1
Pim11	3.36228e-86	0.593462	0.544	0.39	5.05586e-82	LP Th1
Gna131	1.49201e-214	0.584647	0.677	0.401	2.24354e-210	LP Th1
Ppp1r15a2	6.29964e-187	0.580314	0.797	0.561	9.47278e-183	LP Th1
Nfkbiz1	8.58515e-149	0.560955	0.452	0.228	1.29095e-144	LP Th1
D8Ertd738e	1.68045e-191	0.554928	0.778	0.582	2.5269e-187	LP Th1
Pnrc1	1.38098e-261	0.551484	0.984	0.894	2.07659e-257	LP Th1
Tob2	3.66993e-193	0.550443	0.541	0.27	5.51848e-189	LP Th1
Hspa52	1.67859e-199	0.550437	0.88	0.703	2.5241e-195	LP Th1
Per1	3.37862e-237	0.549884	0.56	0.254	5.08043e-233	LP Th1
Fasl	6.90675e-202	0.545401	0.622	0.332	1.03857e-197	LP Th1
Tnfsf111	6.38264e-168	0.52779	0.342	0.128	9.59757e-164	LP Th1
H3f3b	6.25391e-227	0.511642	0.994	0.979	9.40401e-223	LP Th1
Btg1	1.37564e-203	0.507947	0.992	0.948	2.06854e-199	LP Th1
Lilrb4a	1.4336e-232	0.507761	0.38	0.12	2.1557e-228	LP Th1
S100a62	5.09403e-244	1.974	0.634	0.08	7.65989e-240	Migratory
Crip12	1.71912e-109	1.69757	0.958	0.613	2.58504e-105	Migratory
Lgals11	3.16094e-98	1.62834	0.854	0.417	4.75311e-94	Migratory
Ifi27l2a3	6.80378e-59	1.46456	0.889	0.598	1.02308e-54	Migratory
S100a4	0	1.39401	0.512	0.027	0	Migratory
Vim3	9.43002e-76	1.37898	0.861	0.466	1.41799e-71	Migratory
S100a102	5.95376e-92	1.32489	0.969	0.739	8.95267e-88	Migratory
Ass11	1.99731e-111	1.10279	0.679	0.191	3.00336e-107	Migratory
Tagln21	1.2961e-63	1.04172	0.833	0.486	1.94895e-59	Migratory
Itga41	4.21781e-78	1.02606	0.767	0.311	6.34232e-74	Migratory
Emp32	5.59306e-88	1.0155	0.777	0.31	8.41029e-84	Migratory
Klf21	2.55865e-69	1.00679	0.711	0.256	3.84744e-65	Migratory
Itgb71	1.17113e-66	0.902323	0.909	0.558	1.76103e-62	Migratory
Lsp11	1.34421e-59	0.891313	0.955	0.742	2.02129e-55	Migratory
Actg12	4.8312e-50	0.858125	0.993	0.994	7.26468e-46	Migratory
Atp1b31	4.47065e-61	0.832881	0.76	0.353	6.72251e-57	Migratory
S100a112	8.81229e-42	0.77305	0.909	0.711	1.3251e-37	Migratory
Actb2	1.7117e-52	0.7479	1	0.999	2.57388e-48	Migratory
Itgb11	1.63004e-11	0.747677	0.321	0.187	2.45109e-07	Migratory
Flna2	1.10426e-73	0.737145	0.599	0.192	1.66047e-69	Migratory
Anxa61	7.66274e-54	0.719905	0.78	0.42	1.15225e-49	Migratory
Anxa21	4.75321e-70	0.707957	0.453	0.118	7.14741e-66	Migratory
Arhgdib	2.09715e-61	0.707245	0.99	0.952	3.15348e-57	Migratory
Pycard1	1.36277e-56	0.700983	0.669	0.283	2.0492e-52	Migratory
Thy12	4.93651e-39	0.700882	0.969	0.805	7.42303e-35	Migratory
Ripor21	3.819e-46	0.623022	0.568	0.228	5.74263e-42	Migratory
Zyx	2.11205e-39	0.613786	0.564	0.252	3.1759e-35	Migratory
Rasgrp21	1.60093e-56	0.611809	0.568	0.204	2.40731e-52	Migratory
Cotl11	7.19674e-27	0.592605	0.847	0.618	1.08217e-22	Migratory
Cnn2	2.69035e-34	0.588566	0.958	0.842	4.04548e-30	Migratory
Gmfg	2.64664e-37	0.576678	0.77	0.463	3.97975e-33	Migratory
Coro1a1	1.67099e-42	0.574434	0.997	0.981	2.51266e-38	Migratory
S1pr11	1.79272e-71	0.569596	0.495	0.127	2.69572e-67	Migratory
Ldha1	1.44574e-33	0.558893	0.923	0.768	2.17396e-29	Migratory
Cfl11	4.30427e-40	0.549746	0.993	0.983	6.47232e-36	Migratory
Bin2	5.60813e-30	0.549071	0.763	0.502	8.43295e-26	Migratory
S100a13	2.36868e-35	0.548238	0.756	0.441	3.56178e-31	Migratory
Rasa31	1.18501e-72	0.542434	0.446	0.108	1.7819e-68	Migratory
S1pr41	5.98298e-67	0.542413	0.526	0.153	8.99661e-63	Migratory
Cdc25b1	2.77127e-104	0.53516	0.355	0.052	4.16715e-100	Migratory
Ahnak1	9.014e-23	0.519495	0.606	0.335	1.35543e-18	Migratory
Prr131	1.53486e-29	0.515086	0.85	0.576	2.30797e-25	Migratory
Ddit42	1.1747e-26	0.512477	0.436	0.191	1.7664e-22	Migratory
Myl6	9.32229e-32	0.503363	0.99	0.933	1.40179e-27	Migratory
Igfbp4	0	2.37029	0.714	0.015	0	Naive
Klf2	0	2.03787	0.925	0.161	0	Naive
Ccr7	0	1.81047	0.815	0.03	0	Naive
Lef1	0	1.53731	0.857	0.145	0	Naive
Rps19	0	1.40451	1	0.991	0	Naive
Rps20	0	1.28497	1	0.998	0	Naive
Sell	0	1.19964	0.678	0.009	0	Naive
Gm20400	1.41466e-158	1.18931	0.558	0.276	2.12723e-154	Naive
Rps29	0	1.16094	1	0.999	0	Naive
Rps28	0	1.09749	1	0.997	0	Naive
Rplp0	0	1.0722	1	0.998	0	Naive
S1pr1	0	1.0603	0.677	0.049	0	Naive
Rpl35	0	1.04184	1	0.99	0	Naive
Rps24	0	1.02443	1	0.999	0	Naive
Rpl35a	0	1.01643	1	0.997	0	Naive
Rps8	0	1.00854	1	0.999	0	Naive
Atp1b3	0	0.97432	0.778	0.296	0	Naive
Rpl8	0	0.962591	1	0.998	0	Naive
Rps4x	0	0.960255	1	0.998	0	Naive
Rps26	0	0.95494	1	0.996	0	Naive
Tcf71	0	0.948418	0.798	0.333	0	Naive
Satb1	0	0.930523	0.684	0.151	0	Naive
Rps3a1	0	0.910854	1	0.999	0	Naive
Rps7	0	0.903624	1	0.997	0	Naive
Rpl10a	0	0.899795	1	0.992	0	Naive
Rpl12	0	0.877384	0.997	0.963	0	Naive
Rplp1	0	0.856811	1	0.998	0	Naive
Rps2	0	0.855607	1	0.997	0	Naive
Rps5	0	0.84535	1	0.998	0	Naive
Gm9493	1.2033e-119	0.837653	0.356	0.149	1.8094e-115	Naive
Rpl36a	0	0.836638	0.996	0.954	0	Naive
Rps16	0	0.832105	1	0.998	0	Naive
Rpl7	0	0.809466	0.998	0.981	0	Naive
Eef1b2	0	0.806548	0.983	0.911	0	Naive
Rpl15	0	0.804212	0.999	0.987	0	Naive
Rps18	0	0.802531	1	0.996	0	Naive
Rpl32	0	0.799081	1	0.998	0	Naive
Rpl5	7.16753e-277	0.797208	0.967	0.833	1.07778e-272	Naive
Dgka1	0	0.796535	0.753	0.315	0	Naive
Rpl23	0	0.795595	1	0.999	0	Naive
Txnip	1.08503e-219	0.794987	0.763	0.408	1.63156e-215	Naive
Npc2	5.59765e-290	0.791186	0.842	0.493	8.41718e-286	Naive
Rpl13	0	0.789683	1	0.999	0	Naive
Rps27rt	1.01728e-107	0.785923	0.501	0.273	1.52969e-103	Naive
Rpl39	0	0.774951	1	0.998	0	Naive
Rps27a	0	0.773552	1	0.998	0	Naive
Nsg21	0	0.77351	0.567	0.075	0	Naive
Rpl3	0	0.762566	1	0.994	0	Naive
Rpl30	0	0.757082	1	0.998	0	Naive
Actn1	0	0.755005	0.521	0.065	0	Naive
Rps3	0	0.752614	1	0.998	0	Naive
Rps10	0	0.741335	1	0.998	0	Naive
Rpl28	0	0.732544	1	0.993	0	Naive
Ly6c1	0	0.731345	0.324	0.005	0	Naive
Tmsb101	0	0.726087	1	0.996	0	Naive
Ripor2	0	0.724868	0.609	0.176	0	Naive
Limd21	8.36935e-256	0.719767	0.966	0.831	1.2585e-251	Naive
Rpl26	0	0.694484	0.999	0.99	0	Naive
Rps23	0	0.692255	1	0.997	0	Naive
Rpsa	0	0.687746	1	1	0	Naive
Tpt1	0	0.684714	1	0.999	0	Naive
Rpl10-ps3	2.34717e-105	0.68176	0.379	0.169	3.52943e-101	Naive
Rflnb1	2.70302e-288	0.668978	0.505	0.142	4.06453e-284	Naive
Rpl22l1	3.57097e-196	0.664324	0.93	0.821	5.36967e-192	Naive
Rasgrp2	0	0.660459	0.562	0.156	0	Naive
Rpl19	0	0.657012	1	0.999	0	Naive
Il6ra	0	0.655194	0.436	0.021	0	Naive
Rps15a	0	0.654759	1	0.998	0	Naive
Rplp2	0	0.647098	1	0.994	0	Naive
Rpl14	5.55144e-268	0.643183	0.996	0.963	8.3477e-264	Naive
Rpl21	9.6264e-230	0.642566	1	0.996	1.44752e-225	Naive
Selenop	2.08062e-216	0.640532	0.539	0.204	3.12863e-212	Naive
Rpl9	0	0.639067	1	0.999	0	Naive
Dapl1	0	0.638283	0.297	0.002	0	Naive
Rps6	7.99297e-225	0.634982	0.989	0.948	1.2019e-220	Naive
Gm2682	0	0.632583	0.493	0.108	0	Naive
Rps21	0	0.629961	1	0.997	0	Naive
Rpl18	0	0.629611	1	0.999	0	Naive
Rpl6	0	0.629498	1	0.998	0	Naive
Rpl4	1.45288e-216	0.628056	0.977	0.892	2.1847e-212	Naive
Rpl37	0	0.621544	1	0.998	0	Naive
Rps14	0	0.617812	0.999	0.995	0	Naive
Rack1	2.59866e-219	0.615376	0.982	0.939	3.9076e-215	Naive
Rpl27a	0	0.61044	1	0.999	0	Naive
Crlf3	8.00245e-163	0.605306	0.614	0.319	1.20333e-158	Naive
Rpl18a	0	0.59742	1	0.999	0	Naive
Rpl36	0	0.589443	1	0.997	0	Naive
Emp3	8.33594e-196	0.584941	0.616	0.273	1.25348e-191	Naive
Rpl17	3.4867e-297	0.578082	1	0.998	5.24296e-293	Naive
Npm1	6.36775e-189	0.568822	0.961	0.882	9.57518e-185	Naive
Gm11808	4.15437e-142	0.563589	0.961	0.884	6.24692e-138	Naive
Rpl11	0	0.562783	1	0.999	0	Naive
Ass1	2.25039e-244	0.560452	0.5	0.155	3.38392e-240	Naive
Rps13	0	0.55201	1	0.998	0	Naive
Rpl34	0	0.550125	1	0.998	0	Naive
Gramd3	2.08062e-167	0.54647	0.546	0.221	3.12863e-163	Naive
Gm8369	2.58361e-173	0.541315	0.507	0.202	3.88497e-169	Naive
Arl4c	9.0207e-191	0.535323	0.503	0.19	1.35644e-186	Naive
Rasa3	0	0.532368	0.428	0.066	0	Naive
Nme2	1.01299e-123	0.530415	0.729	0.476	1.52323e-119	Naive
Bcl2	1.78141e-98	0.520687	0.593	0.342	2.67871e-94	Naive
Ms4a4b	3.92319e-106	0.511907	0.859	0.684	5.89929e-102	Naive
Tsc22d3	8.74263e-119	0.509518	0.815	0.554	1.31463e-114	Naive
Foxp1	1.04092e-157	0.508721	0.59	0.282	1.56523e-153	Naive
Rps9	2.85253e-286	0.502288	1	0.998	4.28934e-282	Naive
Il2rb	0	1.33758	0.916	0.501	0	NKT
Socs2	0	1.14798	0.578	0.072	0	NKT
Txk	0	1.05362	0.763	0.241	0	NKT
Ckb	0	0.966836	0.6	0.142	0	NKT
Ctsw1	0	0.95584	0.905	0.493	0	NKT
Nkg71	0	0.90444	0.977	0.615	0	NKT
Pik3r1	2.47647e-220	0.778842	0.751	0.419	3.72387e-216	NKT
Xcl11	7.00902e-308	0.774429	0.67	0.223	1.05395e-303	NKT
Bcl21	4.19432e-274	0.764043	0.733	0.319	6.307e-270	NKT
Klrd1	0	0.761446	0.291	0.027	0	NKT
Cd1601	6.98578e-225	0.748528	0.701	0.32	1.05045e-220	NKT
Cxcr62	1.65183e-209	0.744327	0.709	0.345	2.48386e-205	NKT
Klrb1c	0	0.719883	0.396	0.02	0	NKT
Gramd31	5.61605e-241	0.713133	0.584	0.214	8.44485e-237	NKT
Il41	0	0.692364	0.458	0.044	0	NKT
Lyst	0	0.688749	0.431	0.064	0	NKT
Plac8	0	0.687971	0.444	0.079	0	NKT
Ccr2	0	0.687829	0.427	0.063	0	NKT
Zbtb16	0	0.678992	0.424	0.012	0	NKT
Zfp36l21	3.20333e-177	0.678593	0.97	0.851	4.81685e-173	NKT
Gimap3	1.83345e-217	0.663329	0.984	0.891	2.75696e-213	NKT
Lmo4	1.69188e-242	0.645463	0.455	0.133	2.54407e-238	NKT
Gm19585	0	0.643229	0.496	0.123	0	NKT
Trgv21	7.68281e-163	0.600395	0.42	0.144	1.15526e-158	NKT
Sh2d2a1	2.59326e-109	0.583239	0.793	0.592	3.89949e-105	NKT
Tcrg-C1	0	0.558824	0.294	0.036	0	NKT
Dusp21	1.65326e-80	0.554674	0.6	0.384	2.48601e-76	NKT
Tcrg-C4	2.21654e-250	0.549604	0.327	0.063	3.33301e-246	NKT
Gcnt2	3.44616e-213	0.543375	0.508	0.174	5.182e-209	NKT
Cd226	1.23279e-157	0.542627	0.654	0.342	1.85375e-153	NKT
Sh3bgrl3	4.62118e-168	0.531645	0.989	0.951	6.94887e-164	NKT
Satb11	7.01093e-234	0.530217	0.534	0.174	1.05423e-229	NKT
Tmem64	2.77088e-110	0.52391	0.498	0.256	4.16657e-106	NKT
Tbx21	1.28807e-192	0.517277	0.508	0.19	1.93686e-188	NKT
Gimap41	1.36615e-149	0.511285	0.97	0.845	2.05428e-145	NKT
Lpcat4	5.83534e-231	0.502682	0.441	0.13	8.7746e-227	NKT
Tnfrsf4	0	2.12479	0.816	0.112	0	Treg
Ctla41	0	1.76453	0.919	0.384	0	Treg
Foxp3	0	1.61371	0.73	0.027	0	Treg
Cd83	0	1.60589	0.48	0.021	0	Treg
Areg	0	1.53357	0.358	0.022	0	Treg
Tnfrsf9	0	1.48393	0.532	0.041	0	Treg
Ikzf21	0	1.43961	0.757	0.204	0	Treg
Capg	0	1.37953	0.697	0.126	0	Treg
Zfp36l11	7.54696e-211	1.35677	0.909	0.674	1.13484e-206	Treg
Klrg1	0	1.22919	0.396	0.01	0	Treg
Tnfrsf18	7.62072e-265	1.09155	0.772	0.38	1.14593e-260	Treg
Itgav1	0	1.02947	0.546	0.123	0	Treg
Nrip1	1.19048e-154	0.930603	0.706	0.405	1.79012e-150	Treg
Nfkbia	3.18856e-127	0.926674	0.879	0.627	4.79463e-123	Treg
H2afz	5.64077e-102	0.91402	0.819	0.631	8.48203e-98	Treg
Hopx	6.64938e-81	0.911404	0.616	0.404	9.99867e-77	Treg
Tigit1	1.11807e-206	0.852861	0.59	0.212	1.68125e-202	Treg
Pim1	1.47174e-120	0.831674	0.679	0.403	2.21305e-116	Treg
Rel1	2.67659e-94	0.819455	0.453	0.22	4.02479e-90	Treg
Mmd	2.51223e-191	0.796642	0.467	0.148	3.77764e-187	Treg
Samsn1	1.9452e-146	0.786476	0.669	0.357	2.925e-142	Treg
Ifngr1	4.52513e-95	0.782493	0.845	0.656	6.80444e-91	Treg
Il10	0	0.77824	0.257	0.015	0	Treg
Icos	4.36119e-104	0.736207	0.658	0.402	6.55792e-100	Treg
Izumo1r1	1.19226e-176	0.726192	0.536	0.192	1.7928e-172	Treg
Srgn1	4.36579e-112	0.724781	0.986	0.921	6.56484e-108	Treg
Cd21	1.73596e-133	0.72133	0.716	0.439	2.61037e-129	Treg
Serinc3	2.01875e-124	0.708059	0.685	0.404	3.0356e-120	Treg
Ifi27l2a1	1.63079e-77	0.695304	0.839	0.579	2.45222e-73	Treg
Nr4a1	9.5727e-39	0.673477	0.507	0.349	1.43945e-34	Treg
Arl5a	4.81742e-160	0.673286	0.418	0.136	7.24395e-156	Treg
Ccr8	4.44692e-275	0.664724	0.258	0.026	6.68683e-271	Treg
Shisa5	1.31837e-143	0.655403	0.992	0.955	1.98243e-139	Treg
Ly6e	1.01783e-139	0.634543	0.999	0.967	1.53051e-135	Treg
Odc1	1.36345e-58	0.619906	0.538	0.33	2.05022e-54	Treg
Cldnd1	1.51961e-141	0.617933	0.377	0.12	2.28504e-137	Treg
Tnfrsf1b	1.23229e-97	0.617418	0.526	0.266	1.853e-93	Treg
Neb	0	0.598337	0.257	0.012	0	Treg
Nfkb11	2.22397e-55	0.597297	0.526	0.345	3.34419e-51	Treg
Fgl2	5.81425e-77	0.593571	0.448	0.22	8.74288e-73	Treg
Maf1	2.40872e-87	0.585014	0.612	0.352	3.622e-83	Treg
Il2ra	2.7758e-175	0.569466	0.326	0.074	4.17396e-171	Treg
Cd74	1.60048e-301	0.566463	0.26	0.023	2.40664e-297	Treg
Itm2c	6.30718e-79	0.55909	0.671	0.469	9.48411e-75	Treg
Gadd45b	4.2434e-49	0.555754	0.542	0.352	6.3808e-45	Treg
Ccrl2	7.57903e-139	0.545003	0.305	0.079	1.13966e-134	Treg
Gata3	3.55339e-67	0.527557	0.396	0.2	5.34323e-63	Treg
Glrx	9.72369e-80	0.527039	0.426	0.207	1.46215e-75	Treg
Hif1a1	4.43087e-73	0.52659	0.614	0.39	6.6627e-69	Treg
Gm45716	5.94935e-124	0.526119	0.281	0.074	8.94604e-120	Treg
Tent5a	5.81678e-140	0.52103	0.253	0.055	8.74669e-136	Treg
Skil	4.18085e-66	0.517313	0.489	0.282	6.28674e-62	Treg
Cd52	2.47532e-74	0.517171	0.692	0.447	3.72214e-70	Treg
Ctla2a	2.75549e-147	0.513778	0.275	0.061	4.14343e-143	Treg
Zfp361	1.34113e-32	0.513038	0.564	0.434	2.01665e-28	Treg
