## Supplementary material for "Dietary protein shapes the profile and repertoire of intestinal CD4^+^ T cells": Table S4

### Sheet: Table S4 Legend
Table S4. Differentially expressed genes between IE CD4+ T cells from AA, AA+OVA, or chow diet mice
scRNAseq of 12139 IE and LP CD4+ T cells from GF or Oligo-MM12 mice fed AA, AA+OVA, or standard chow diet with 5-6 mice per diet. 3-way differential gene expression data comparing mice in AA, AA+OVA, or chow diet regardless of colonization was generated for use in 3-way volcano plots as shown in the following columns. (A) Significantly upregulated genes in at least one group as determined by FDR-…

### Sheet: Differentially expressed genes
Gene	AA	Chow	OVA	One-way p-adj	A-C p-adj	A-O p-adj	C-O p-adj	Log2FC	Upregulated groups
Dusp1	0.254304	-0.410642	0.219985	2.34706e-116	1.72691e-93	0.472521	5.24005e-79	0.898679	A+O+
Fam96a	0.331544	-0.378578	0.101081	0.0335339	1.73026e-95	1.9915e-06	1.69645e-62	0.815411	A+O+
Tnfaip3	0.426325	-0.544651	0.198498	4.12101e-250	7.97426e-210	7.18634e-09	1.56419e-115	0.808579	A+O+
Junb	0.269292	-0.373951	0.160821	5.45357e-100	1.96859e-81	0.0162381	3.21061e-62	0.803789	A+O+
Taf6l	0.314232	-0.358919	0.0959331	2.16279e-127	4.03056e-90	5.26141e-06	1.16072e-51	0.769845	A+O+
Rpl38	0.257214	-0.420229	0.228292	5.38261e-129	1.00938e-97	0.559511	2.38418e-84	0.686726	A+O+
Bhlhe40	0.387125	-0.420064	0.0919918	1.02051e-146	3.35162e-132	2.95441e-14	9.88038e-57	0.608456	A+O+
Gm9844	0.203772	-0.297871	0.139347	2.39735e-84	1.74846e-56	0.236588	1.15626e-40	0.574652	A+O+
Gm10053	0.261858	-0.282824	0.060668	5.20936e-25	2.80452e-56	6.49714e-05	3.90029e-33	0.574565	A+O+
Pcbp2	0.276146	-0.322032	0.0921413	2.13244e-82	9.82941e-73	2.54872e-05	1.30757e-36	0.545099	A+O+
Rpl6	0.22524	-0.353428	0.182664	1.42421e-92	2.99047e-70	0.383693	6.80279e-58	0.542055	A+O+
Gm2000	0.210709	-0.262729	0.0904527	4.26326e-61	3.27956e-45	0.0172008	2.28305e-29	0.500639	A+O+
Gzma	-0.14884	0.247535	-0.137274	5.15961e-30	4.98199e-29	0.772877	6.06475e-26	2.50377	C+
Ccl5	-0.0726598	0.17602	-0.132375	3.2887e-18	2.70621e-12	0.146328	2.79715e-18	1.93946	C+
Gzmb	-0.0877311	0.171226	-0.110906	8.14871e-14	1.72971e-12	0.50368	3.41251e-14	1.29761	C+
Cd7	-0.0966912	0.11963	-0.0404023	9.95024e-09	8.22409e-10	0.17572	1.73582e-05	0.84207	C+
Itgae	-0.153296	0.207687	-0.0854049	2.14661e-22	5.27679e-24	0.041856	2.73291e-15	0.822919	C+O+
Trgv2	-0.141114	0.148823	-0.0284409	1.99352e-15	7.06473e-17	0.00179488	4.2433e-06	0.787339	C+O+
Rpl21	-0.301829	0.341655	-0.0884777	3.96496e-81	3.0844e-81	1.07547e-08	2.17445e-36	0.624406	C+O+
Rpl36al	-0.308871	0.323747	-0.0598871	8.0555e-84	2.41475e-85	2.73673e-11	4.76488e-27	0.576925	C+O+
Micos13	-0.272478	0.350694	-0.129935	2.06799e-78	1.47814e-77	5.82815e-05	7.88506e-41	0.573334	C+O+
Gnai2	-0.281513	0.331425	-0.0976446	4.66962e-78	4.62411e-78	1.10031e-06	1.17286e-33	0.554438	C+O+
Micos10	-0.288789	0.33772	-0.0974786	8.42271e-80	3.11366e-80	1.39222e-08	1.58409e-32	0.541167	C+O+
Rbis	-0.264644	0.331446	-0.115342	4.77521e-67	8.85732e-68	2.59117e-06	1.92398e-34	0.523986	C+O+
Tomm6	-0.279933	0.333927	-0.102265	1.01486e-75	8.74518e-76	1.05084e-06	8.70433e-35	0.521543	C+O+
Igfbp4	-0.0611591	-0.00774086	0.0732442	0.00580704	0.0984482	0.00374801	0.0257913	0.558243	O+
