## Supplementary material for "Dietary protein shapes the profile and repertoire of intestinal CD4^+^ T cells": Table S5

### Sheet: Table S5 Legend
Table S3. Differentially expressed genes between Treg subclusters in scRNAseq of AA, AA+OVA, or chow diet mice
scRNAseq of 1183 IE and LP Tregs from GF or Oligo-MM12 mice fed AA, AA+OVA, or standard chow diet with 2-4 mice per condition. The top 3000 variable genes were used for dimensional reduction by PCA using scaled data. The first 30 principal components were further used for cell clustering at resolution 1.0 resulting in 8 cell clusters. Differentially expressed genes in each cluster compared to all…

### Sheet: Cluster Defining Genes
Gene	p_val	avg_log2FC	pct.1	pct.2	p_val_adj	cluster
Gzma	3.058e-27	2.12665	0.521	0.162	3.40233e-23	IE signature
Gzmb	3.86055e-25	2.07891	0.563	0.209	4.29525e-21	IE signature
Ifi27l2a	1.25683e-19	1.3991	0.908	0.849	1.39835e-15	IE signature
Ccl5	6.80775e-14	1.25252	0.437	0.186	7.5743e-10	IE signature
Nkg7	1.47683e-38	1.23721	0.514	0.11	1.64312e-34	IE signature
Isg15	4.77459e-18	1.10214	0.563	0.256	5.31221e-14	IE signature
Ly6a	1.02078e-16	1.02034	0.556	0.246	1.13572e-12	IE signature
Ms4a4b	2.64151e-20	0.812461	0.704	0.33	2.93895e-16	IE signature
Vim	9.3324e-12	0.799637	0.761	0.551	1.03832e-07	IE signature
AW112010	8.73391e-24	0.791958	0.972	0.906	9.71735e-20	IE signature
Irf7	3.04299e-22	0.767451	0.465	0.148	3.38563e-18	IE signature
Asb2	6.17151e-19	0.767092	0.739	0.402	6.86642e-15	IE signature
Bst2	3.62188e-12	0.762179	0.514	0.277	4.0297e-08	IE signature
Ifi47	6.88286e-19	0.740203	0.627	0.305	7.65787e-15	IE signature
Rtp4	1.17036e-28	0.652025	0.437	0.1	1.30214e-24	IE signature
Lgals1	2.11484e-09	0.637971	0.704	0.481	2.35297e-05	IE signature
Stat1	2.61756e-11	0.635262	0.831	0.64	2.9123e-07	IE signature
Gimap4	6.64859e-15	0.615757	0.894	0.716	7.39722e-11	IE signature
Psmb9	2.51291e-19	0.575311	0.704	0.343	2.79587e-15	IE signature
Actg1	1.477e-14	0.555997	1	0.991	1.64331e-10	IE signature
Gimap7	1.44122e-12	0.550768	0.817	0.567	1.6035e-08	IE signature
Samhd1	5.641e-08	0.550585	0.655	0.465	0.000627617	IE signature
S100a11	6.96487e-12	0.55052	0.873	0.75	7.74911e-08	IE signature
Ms4a6b	2.75189e-14	0.54364	0.739	0.444	3.06175e-10	IE signature
Slfn2	1.98805e-12	0.543118	0.606	0.324	2.21191e-08	IE signature
H2-T22	2.31617e-12	0.543013	0.697	0.434	2.57697e-08	IE signature
Zbp1	1.08404e-18	0.541688	0.465	0.162	1.2061e-14	IE signature
Isg20	1.29442e-16	0.539956	0.387	0.13	1.44017e-12	IE signature
S100a6	5.7013e-07	0.512499	0.423	0.239	0.00634327	IE signature
2410006H16Rik	3.78231e-11	0.511742	0.704	0.416	4.20819e-07	IE signature
Gbp6	2.69112e-10	0.508849	0.401	0.184	2.99414e-06	IE signature
Ifi203	7.43036e-10	0.507879	0.599	0.358	8.26701e-06	IE signature
Glrx	3.5689e-09	0.502824	0.613	0.375	3.97075e-05	IE signature
Ly6a1	9.50207e-38	1.40497	0.817	0.238	1.0572e-33	Il10 high
Odc1	6.41636e-21	1.37912	0.849	0.523	7.13884e-17	Il10 high
Il101	5.25607e-25	1.29913	0.656	0.217	5.84791e-21	Il10 high
Itm2b	5.052e-28	1.20732	0.989	0.975	5.62085e-24	Il10 high
Ccr2	1.61606e-60	1.07507	0.656	0.079	1.79802e-56	Il10 high
Ctla42	1.74763e-15	0.937119	1	0.906	1.94441e-11	Il10 high
Rrad	1.64757e-09	0.785608	0.473	0.228	1.83309e-05	Il10 high
Icos1	3.50278e-16	0.757708	0.925	0.645	3.89719e-12	Il10 high
Tmem641	7.22724e-10	0.618787	0.581	0.317	8.04103e-06	Il10 high
Pde4b	5.72973e-10	0.516396	0.441	0.186	6.3749e-06	Il10 high
Izumo1r	1.25319e-20	0.825827	0.751	0.461	1.3943e-16	Izumo1r high
Sh2d1a	2.95334e-20	0.804132	0.578	0.281	3.28589e-16	Izumo1r high
Tbc1d4	9.47083e-32	0.619781	0.438	0.103	1.05372e-27	Izumo1r high
Rgs10	6.36705e-16	0.618121	0.789	0.559	7.08398e-12	Izumo1r high
Rps291	7.19672e-25	0.562729	1	0.998	8.00707e-21	Izumo1r high
Ighm	2.43719e-14	0.530062	0.665	0.373	2.71162e-10	Izumo1r high
Smc4	2.55796e-14	0.524858	0.6	0.331	2.84599e-10	Izumo1r high
Rbm38	5.01979e-15	0.501562	0.649	0.373	5.58502e-11	Izumo1r high
Tcf7	1.49845e-33	0.501198	0.346	0.056	1.66718e-29	Izumo1r high
Klf6	3.29976e-12	0.721352	0.756	0.526	3.67131e-08	Klf6 high
Vps37b1	1.03812e-14	0.635259	0.763	0.519	1.15501e-10	Klf6 high
Rgs11	4.02165e-07	0.622378	0.84	0.788	0.00447449	Klf6 high
Tsc22d3	4.95571e-08	0.546748	0.641	0.452	0.000551373	Klf6 high
Atp5md	2.46355e-12	0.526878	0.731	0.459	2.74095e-08	Klf6 high
Cebpb	3.81927e-08	0.508439	0.583	0.376	0.000424932	Klf6 high
Nr4a1	2.91057e-49	1.40426	0.825	0.428	3.2383e-45	nTreg active
Areg	2.64018e-50	1.39277	0.715	0.241	2.93746e-46	nTreg active
Cd83	3.28625e-39	1.18108	0.783	0.392	3.65628e-35	nTreg active
Nfkbia	4.33259e-53	1.12952	0.977	0.854	4.82044e-49	nTreg active
Zfp36l1	2.6296e-48	1.10835	0.973	0.877	2.92569e-44	nTreg active
Klrg1	2.16076e-43	1.02577	0.73	0.283	2.40406e-39	nTreg active
Gadd45b	9.17262e-31	0.952548	0.81	0.501	1.02055e-26	nTreg active
H2afz	2.77636e-26	0.91174	0.92	0.805	3.08898e-22	nTreg active
Hopx	4.94113e-17	0.878706	0.791	0.61	5.4975e-13	nTreg active
Rel	7.96973e-33	0.849839	0.711	0.342	8.86713e-29	nTreg active
Nfkbid	5.99547e-30	0.776992	0.612	0.259	6.67057e-26	nTreg active
Tnfrsf4	1.1535e-29	0.759024	0.97	0.824	1.28338e-25	nTreg active
Zfp361	1.23292e-19	0.727555	0.787	0.522	1.37175e-15	nTreg active
Junb	5.98005e-36	0.721433	0.996	0.965	6.6534e-32	nTreg active
Ccr8	1.51624e-27	0.695943	0.502	0.179	1.68696e-23	nTreg active
Tnfrsf9	3.45366e-20	0.695413	0.76	0.458	3.84254e-16	nTreg active
Pim1	7.99441e-25	0.656107	0.886	0.671	8.89458e-21	nTreg active
Ccrl2	1.81033e-26	0.638613	0.544	0.215	2.01417e-22	nTreg active
Dusp10	2.06742e-24	0.614643	0.612	0.284	2.30021e-20	nTreg active
Bhlhe40	1.46396e-14	0.601817	0.711	0.468	1.6288e-10	nTreg active
Nfkbiz	2.73144e-19	0.594026	0.643	0.355	3.039e-15	nTreg active
Gata3	1.39737e-22	0.59081	0.624	0.303	1.55471e-18	nTreg active
Ifrd1	3.05274e-17	0.558735	0.749	0.468	3.39648e-13	nTreg active
Tgif1	4.15722e-22	0.545629	0.616	0.304	4.62532e-18	nTreg active
Dusp1	8.05686e-17	0.544997	0.958	0.865	8.96406e-13	nTreg active
Samsn1	9.2616e-21	0.535703	0.863	0.623	1.03045e-16	nTreg active
Pim3	1.63644e-15	0.530937	0.441	0.211	1.8207e-11	nTreg active
Ppp1r15a	1.0844e-20	0.52472	0.897	0.679	1.2065e-16	nTreg active
Bcl2a1b1	3.36612e-11	0.524218	0.593	0.393	3.74514e-07	nTreg active
Tent5a	7.54223e-15	0.513847	0.422	0.196	8.39148e-11	nTreg active
Malat1	5.10087e-37	1.35257	1	0.997	5.67523e-33	nTreg Helios High
Ptprc	6.06424e-26	0.986507	0.958	0.852	6.74707e-22	nTreg Helios High
Neb	1.12578e-14	0.874636	0.429	0.209	1.25255e-10	nTreg Helios High
Nrip1	1.86528e-18	0.86678	0.869	0.688	2.07531e-14	nTreg Helios High
Ifngr1	4.33818e-18	0.864648	0.953	0.805	4.82666e-14	nTreg Helios High
Fgl2	9.98134e-16	0.862888	0.628	0.388	1.11052e-11	nTreg Helios High
Jak2	1.92118e-09	0.808764	0.56	0.453	2.1375e-05	nTreg Helios High
Ikzf2	1.56937e-28	0.807448	0.958	0.751	1.74609e-24	nTreg Helios High
Prrc2c	3.6763e-20	0.805956	0.754	0.551	4.09025e-16	nTreg Helios High
Ccr91	8.46354e-11	0.786956	0.723	0.535	9.41653e-07	nTreg Helios High
Macf1	7.64463e-16	0.768056	0.555	0.328	8.50541e-12	nTreg Helios High
H2-K1	1.70118e-33	0.739576	1	0.999	1.89273e-29	nTreg Helios High
Itga4	1.61191e-13	0.73436	0.628	0.426	1.79341e-09	nTreg Helios High
Tnfaip31	2.26037e-10	0.732993	0.853	0.828	2.51488e-06	nTreg Helios High
Il7r1	1.09066e-12	0.695751	0.691	0.483	1.21347e-08	nTreg Helios High
Ahnak	1.09785e-08	0.692952	0.581	0.44	0.000122146	nTreg Helios High
H2-D1	1.18678e-25	0.678772	1	0.997	1.32041e-21	nTreg Helios High
Dennd4a	3.35021e-08	0.677622	0.435	0.288	0.000372745	nTreg Helios High
Tnfrsf1b	1.23421e-09	0.644489	0.628	0.474	1.37318e-05	nTreg Helios High
Serinc3	6.36547e-15	0.629443	0.843	0.645	7.08222e-11	nTreg Helios High
Hspa5	1.09953e-09	0.626451	0.827	0.776	1.22334e-05	nTreg Helios High
Tmbim6	2.06233e-17	0.619151	0.916	0.767	2.29455e-13	nTreg Helios High
Abcb1a	5.69234e-09	0.606726	0.524	0.39	6.33329e-05	nTreg Helios High
H2-Q7	5.02647e-13	0.60337	0.942	0.841	5.59245e-09	nTreg Helios High
Laptm5	5.36634e-17	0.602855	0.995	0.943	5.97059e-13	nTreg Helios High
Mbnl1	5.30425e-17	0.598818	0.948	0.812	5.90151e-13	nTreg Helios High
Srrm2	1.22285e-14	0.588427	0.88	0.724	1.36055e-10	nTreg Helios High
Lcp1	2.79473e-15	0.587187	0.953	0.871	3.10942e-11	nTreg Helios High
Kmt2a	1.27123e-10	0.566696	0.435	0.256	1.41437e-06	nTreg Helios High
Rapgef6	7.57075e-11	0.565393	0.634	0.482	8.42321e-07	nTreg Helios High
Hsp90b1	1.03513e-08	0.561396	0.67	0.552	0.000115169	nTreg Helios High
Nr3c1	1.01579e-09	0.55316	0.634	0.481	1.13017e-05	nTreg Helios High
Rora1	1.70855e-07	0.543775	0.56	0.439	0.00190093	nTreg Helios High
Ctla4	1.4804e-09	0.535341	0.937	0.908	1.64709e-05	nTreg Helios High
mt-Co1	1.10805e-15	0.514603	0.995	0.994	1.23281e-11	nTreg Helios High
Il2rg	6.12454e-09	0.511666	0.932	0.845	6.81416e-05	nTreg Helios High
Icos	9.7282e-10	0.511294	0.812	0.639	1.08236e-05	nTreg Helios High
Prkch	2.74134e-09	0.504187	0.675	0.547	3.05001e-05	nTreg Helios High
Mif	6.88284e-10	1.71102	0.84	0.4	7.65785e-06	nTreg stimulated
Hspd1	3.71106e-18	1.55171	0.92	0.271	4.12892e-14	nTreg stimulated
Tnfrsf92	1.15513e-08	1.50901	0.96	0.516	0.00012852	nTreg stimulated
Myc	1.94613e-14	1.36254	0.52	0.085	2.16527e-10	nTreg stimulated
Hsp90ab1	4.35903e-12	1.3192	1	0.965	4.84986e-08	nTreg stimulated
Hspe1	3.8187e-08	1.30805	0.8	0.404	0.000424868	nTreg stimulated
Ncl	1.09475e-10	1.26879	0.92	0.557	1.21802e-06	nTreg stimulated
Eif5a	7.07295e-10	1.24616	0.96	0.684	7.86937e-06	nTreg stimulated
Ran	1.60656e-14	1.22357	0.96	0.396	1.78746e-10	nTreg stimulated
Hspa8	4.21317e-10	1.19437	1	0.985	4.68757e-06	nTreg stimulated
Nme2	3.18935e-07	1.18162	0.76	0.353	0.00354847	nTreg stimulated
Pa2g4	6.85954e-20	1.15464	0.84	0.176	7.63193e-16	nTreg stimulated
Eif4a1	2.41912e-09	1.1431	0.92	0.554	2.69152e-05	nTreg stimulated
Bmyc1	1.2115e-10	1.09213	0.64	0.185	1.34791e-06	nTreg stimulated
Hsp90aa1	2.35811e-11	1.07774	0.96	0.434	2.62363e-07	nTreg stimulated
Ldha	7.44657e-08	1.0698	0.92	0.666	0.000828505	nTreg stimulated
Nop58	7.96344e-14	1.0475	0.64	0.142	8.86012e-10	nTreg stimulated
Hnrnpab	1.72741e-10	1.0263	0.92	0.458	1.92191e-06	nTreg stimulated
Ybx3	1.87087e-15	0.989979	0.6	0.108	2.08153e-11	nTreg stimulated
Tpi1	1.69156e-13	0.946565	0.72	0.18	1.88203e-09	nTreg stimulated
Fbl	1.87943e-10	0.918854	0.72	0.22	2.09105e-06	nTreg stimulated
Nme1	1.73904e-09	0.890686	0.68	0.215	1.93486e-05	nTreg stimulated
Tnfrsf25	3.52106e-08	0.871653	0.52	0.15	0.000391753	nTreg stimulated
C1qbp	9.87639e-14	0.855708	0.64	0.137	1.09885e-09	nTreg stimulated
Set	2.42614e-07	0.855337	0.84	0.406	0.00269932	nTreg stimulated
Snrpf	1.45544e-09	0.840379	0.92	0.383	1.61932e-05	nTreg stimulated
Srsf2	1.63698e-07	0.836253	0.8	0.385	0.00182131	nTreg stimulated
Serbp1	4.24751e-07	0.831119	0.84	0.514	0.00472578	nTreg stimulated
Cct5	4.47803e-09	0.830441	0.8	0.32	4.98225e-05	nTreg stimulated
Nfkb2	2.96169e-09	0.817071	0.64	0.197	3.29518e-05	nTreg stimulated
Atp5g3	6.80949e-08	0.805643	0.96	0.689	0.000757624	nTreg stimulated
Rbbp7	7.83766e-11	0.78921	0.76	0.237	8.72018e-07	nTreg stimulated
Cyba	7.61603e-07	0.759003	1	0.783	0.0084736	nTreg stimulated
Tomm20	5.96189e-07	0.752975	0.8	0.414	0.0066332	nTreg stimulated
Srm	1.66861e-13	0.741513	0.36	0.042	1.8565e-09	nTreg stimulated
Mrpl12	1.31031e-12	0.739943	0.68	0.162	1.45785e-08	nTreg stimulated
Syncrip	8.34245e-10	0.738383	0.64	0.175	9.28181e-06	nTreg stimulated
Cct8	2.96368e-09	0.734664	0.76	0.269	3.29739e-05	nTreg stimulated
Psma4	1.0894e-09	0.716334	0.72	0.224	1.21206e-05	nTreg stimulated
Cacybp	4.36851e-09	0.709135	0.68	0.208	4.86041e-05	nTreg stimulated
Nolc1	4.11408e-10	0.699059	0.56	0.13	4.57733e-06	nTreg stimulated
Stx11	2.34331e-08	0.686352	0.64	0.201	0.000260716	nTreg stimulated
Nap1l1	2.07572e-10	0.683111	0.8	0.247	2.30944e-06	nTreg stimulated
Rcl1	1.20033e-16	0.67674	0.52	0.071	1.33549e-12	nTreg stimulated
Cd160	1.92962e-09	0.661282	0.48	0.107	2.14689e-05	nTreg stimulated
Mrto4	5.45703e-15	0.66062	0.52	0.08	6.07149e-11	nTreg stimulated
Psme3	2.37958e-10	0.651464	0.56	0.13	2.64752e-06	nTreg stimulated
Ppp1r14b	8.55413e-11	0.648796	0.6	0.141	9.51732e-07	nTreg stimulated
Phb2	2.14369e-09	0.640201	0.76	0.241	2.38507e-05	nTreg stimulated
Timm23	1.39751e-08	0.638498	0.68	0.224	0.000155487	nTreg stimulated
Tfrc	2.54419e-16	0.634907	0.44	0.051	2.83066e-12	nTreg stimulated
Gnl3	8.29934e-09	0.632275	0.44	0.096	9.23384e-05	nTreg stimulated
Phb	1.56828e-10	0.628812	0.6	0.144	1.74487e-06	nTreg stimulated
Rrp9	3.79981e-14	0.617087	0.36	0.041	4.22767e-10	nTreg stimulated
St13	2.15292e-08	0.616536	0.76	0.263	0.000239534	nTreg stimulated
Rsl1d1	1.01292e-09	0.612419	0.68	0.192	1.12698e-05	nTreg stimulated
Eif6	4.37698e-08	0.610394	0.64	0.203	0.000486982	nTreg stimulated
Nol8	1.77575e-16	0.608027	0.48	0.06	1.9757e-12	nTreg stimulated
Nop16	2.27929e-25	0.606378	0.52	0.044	2.53594e-21	nTreg stimulated
Ergic1	2.59099e-08	0.603855	0.6	0.178	0.000288274	nTreg stimulated
Hdgf	2.62213e-08	0.601317	0.64	0.205	0.000291738	nTreg stimulated
Stip1	7.43885e-11	0.601317	0.72	0.191	8.27647e-07	nTreg stimulated
Naa50	4.88869e-08	0.600678	0.52	0.136	0.000543916	nTreg stimulated
G3bp1	4.4865e-07	0.599706	0.76	0.307	0.00499168	nTreg stimulated
Uqcc2	1.48083e-08	0.594251	0.56	0.147	0.000164757	nTreg stimulated
Mrpl17	2.84695e-12	0.584918	0.56	0.11	3.16751e-08	nTreg stimulated
Trp53	4.37233e-08	0.584326	0.64	0.204	0.000486465	nTreg stimulated
Fam162a	2.77011e-10	0.571631	0.52	0.112	3.08203e-06	nTreg stimulated
Pno1	1.53749e-27	0.569852	0.56	0.047	1.71061e-23	nTreg stimulated
Nhp2	9.83583e-14	0.568061	0.56	0.096	1.09433e-09	nTreg stimulated
Ndufc2	3.0802e-07	0.560496	0.72	0.268	0.00342703	nTreg stimulated
Hsph1	2.87873e-07	0.557325	0.52	0.155	0.00320287	nTreg stimulated
Heatr1	3.93678e-13	0.556871	0.4	0.053	4.38006e-09	nTreg stimulated
Rrp15	1.47954e-27	0.553875	0.48	0.034	1.64614e-23	nTreg stimulated
Apex1	4.01431e-22	0.545477	0.44	0.036	4.46632e-18	nTreg stimulated
Polr2f	1.72038e-07	0.529471	0.6	0.186	0.00191409	nTreg stimulated
Higd1a	1.16738e-07	0.528563	0.64	0.206	0.00129883	nTreg stimulated
Mak16	2.72885e-10	0.524793	0.56	0.126	3.03612e-06	nTreg stimulated
Lsm7	6.43041e-07	0.515237	0.6	0.204	0.00715447	nTreg stimulated
Gar1	1.24811e-07	0.504949	0.4	0.089	0.00138865	nTreg stimulated
AY036118	1.58945e-17	1.24641	0.922	0.856	1.76842e-13	Stressed
mt-Cytb1	3.91769e-12	0.74232	0.977	0.922	4.35882e-08	Stressed
mt-Nd1	4.6823e-13	0.741926	0.875	0.699	5.20953e-09	Stressed
mt-Co21	3.00293e-14	0.651872	0.992	0.97	3.34106e-10	Stressed
Lars2	3.91423e-13	0.642439	0.977	0.886	4.35497e-09	Stressed
mt-Nd4l1	3.36577e-09	0.639253	0.961	0.923	3.74475e-05	Stressed
mt-Atp61	2.14016e-14	0.63636	0.992	0.991	2.38114e-10	Stressed
mt-Co31	5.22836e-11	0.591939	0.992	0.951	5.81707e-07	Stressed
Rpl12	3.53388e-12	0.590328	0.977	0.912	3.93179e-08	Stressed
Rps4x	1.58498e-17	0.583217	1	0.997	1.76344e-13	Stressed
Rplp11	4.64294e-17	0.555938	1	0.996	5.16573e-13	Stressed
Eef1a1	4.92399e-19	0.547797	1	1	5.47843e-15	Stressed
mt-Co11	2.07429e-13	0.537473	1	0.993	2.30785e-09	Stressed
Rps27rt	1.47085e-08	0.531288	0.477	0.252	0.000163647	Stressed
Rps19	2.24873e-13	0.526674	1	0.984	2.50194e-09	Stressed
Rps16	2.40016e-16	0.521673	1	0.996	2.67042e-12	Stressed
Rpl6	2.91529e-14	0.508318	1	0.992	3.24355e-10	Stressed
Rpl35a	2.98196e-14	0.506974	1	0.991	3.31772e-10	Stressed
Rps3a1	1.71133e-13	0.506485	1	0.999	1.90403e-09	Stressed
Rpl27a	2.67645e-13	0.505972	1	0.997	2.97782e-09	Stressed
