## Supplementary material for "Dietary protein shapes the profile and repertoire of intestinal CD4^+^ T cells": Table S6

### Sheet: Table S6 Legend
Table S6. Differentially expressed genes between Tregs from AA, AA+OVA, or chow diet mice
scRNAseq of 1183 IE and LP Tregs from GF or Oligo-MM12 mice fed AA, AA+OVA, or standard chow diet with 5-6 mice per diet. 3-way differential gene expression data comparing mice in AA, AA+OVA, or chow diet regardless of colonization was generated for use in 3-way volcano plots as shown in the following columns. (A) Significantly upregulated genes in at least one group as determined by FDR-adjusted…

### Sheet: Differentially expressed genes
Gene	AA	Chow	OVA	One-way p-adj	A-C p-adj	A-O p-adj	C-O p-adj	Log2FC	Upregulated groups
Cldnd1	0.172851	-0.0783524	-0.0770214	0.0234859	0.000850947	0.0519716	0.983793	0.749289	A+
Il10ra	0.159892	-0.120015	-0.0153424	0.0163089	0.000304661	0.189817	0.108588	0.534417	A+
Klrg1	0.186437	-0.161162	0.00706675	0.000333977	4.62128e-06	0.163559	0.0167615	1.94362	A+O+
Npnt	0.181136	-0.154397	0.00429946	0.000598411	2.78616e-05	0.200398	0.0112464	1.16685	A+O+
Cd81	0.162692	-0.144632	0.0108658	0.00251558	6.60419e-05	0.267061	0.019647	0.894813	A+O+
Odc1	0.0913003	-0.155457	0.0934647	0.00152789	0.000488541	0.988369	0.000829011	0.791662	A+O+
Il2ra	0.090269	-0.146237	0.0836314	0.00727008	0.000879241	0.969159	0.00202159	0.76107	A+O+
Nrp1	0.0520732	-0.143226	0.117471	0.00299269	0.00247946	0.672085	0.000770922	0.757255	A+O+
Rpl38	0.279348	-0.394867	0.190975	2.62286e-25	1.25008e-20	0.534977	1.01046e-15	0.718784	A+O+
Adam8	0.0557262	-0.139493	0.109507	0.00700091	0.00343409	0.718358	0.00110855	0.700941	A+O+
H2afz	0.0831502	-0.13104	0.0727263	0.0349477	0.00290627	0.939572	0.00547554	0.699391	A+O+
Gata3	0.103911	-0.140329	0.0633325	0.00853176	0.000696287	0.774091	0.00475939	0.566772	A+O+
Il7r	0.184658	-0.194023	0.0474531	1.75194e-05	4.20707e-07	0.278683	0.00144793	0.557173	A+O+
Dhrs3	0.0748241	-0.123976	0.0725676	0.0278745	0.00427124	0.988369	0.00624807	0.552557	A+O+
Ptp4a1	0.100764	-0.251865	0.197578	0.000220615	1.65254e-07	0.558304	1.23706e-08	0.525233	A+O+
Taf6l	0.192945	-0.268324	0.126721	6.64813e-14	3.29227e-10	0.67466	9.20637e-08	0.505817	A+O+
Gzmb	-0.160011	0.248032	-0.135088	1.78185e-05	4.06539e-07	0.769211	4.47749e-06	2.00484	C+
Il10	-0.138491	0.201203	-0.101078	0.000285165	9.30161e-06	0.748024	0.000173675	1.72776	C+
Ctla4	-0.164722	0.208056	-0.083466	3.29809e-05	1.26839e-06	0.534977	0.00017702	1.58486	C+
Foxp3	-0.0524431	0.152829	-0.128403	0.00611426	0.00537606	0.556707	0.000223487	1.2355	C+
Gzma	-0.0896678	0.167101	-0.108756	0.0200977	0.000887212	0.828738	0.000724202	1.03934	C+
Arl5a	-0.0956079	0.214743	-0.158969	7.73656e-05	7.47736e-05	0.561949	2.79354e-06	0.981887	C+
Tigit	-0.122838	0.216895	-0.134851	0.000106837	1.31668e-05	0.913677	1.61042e-05	0.981843	C+
Itgae	-0.135346	0.242616	-0.152858	7.3699e-06	2.50544e-06	0.876197	6.76592e-07	0.916548	C+
Capg	-0.0841835	0.143409	-0.0862613	0.0269911	0.0016296	0.988369	0.00285513	0.879152	C+
Itgb8	-0.12239	0.147518	-0.0537026	0.0166799	0.000284817	0.534977	0.0102586	0.834997	C+
Gm45716	-0.0980851	0.164223	-0.0971335	0.00920736	0.000503325	0.994226	0.000829011	0.831541	C+
Snx9	-0.0258991	0.163227	-0.166609	0.000587432	0.0134936	0.180311	1.96603e-05	0.806366	C+
Gm20400	-0.258714	0.323843	-0.127644	3.08648e-20	7.45122e-15	0.389549	3.10397e-10	0.794774	C+
Lag3	-0.0649858	0.161067	-0.125815	0.00642996	0.00303538	0.607056	0.000199974	0.782453	C+
N4bp1	-0.117429	0.204999	-0.126155	0.000366003	2.73155e-05	0.939572	5.46394e-05	0.760392	C+
Mmd	-0.0991866	0.140711	-0.0684055	0.0304718	0.000951204	0.802382	0.00643825	0.717424	C+
Ccr9	-0.111517	0.194807	-0.119955	0.000834211	6.60419e-05	0.939572	9.88443e-05	0.696595	C+
Pim1	-0.0509056	0.131003	-0.10424	0.0467198	0.0137723	0.661099	0.00182823	0.58253	C+
Lilrb4a	-0.0607849	0.175339	-0.146711	0.00209677	0.00205569	0.389549	6.10192e-05	0.52359	C+
Lgmn	-0.0127183	-0.125106	0.159572	0.0108217	0.0625	0.216975	0.0004541	0.753607	O+
