## Supplementary material for "Dietary protein shapes the profile and repertoire of intestinal CD4^+^ T cells": Table S8

### Sheet: Table S8 Legend
Table S8. Differentially expressed genes between IE Tomato- CD4+ T cells from OVA feeding, tolerance, or allergy mice
scRNAseq of 11,217 Tomato+ and Tomato- CD4+ T cells from the IE and LP of mice on day 26 of OVA feeding, tolerance, or allergy protocols using 4-5 mice per condition pooled across 2 independent experiments. 3-way differential gene expression data comparing IE Tomato- cells from OVA feeding, tolerance, or allergy was generated for use in 3-way volcano plots as shown in the following columns. (A) S…

### Sheet: Differentially expressed genes
Gene	Allergy	Feeding	Tolerance	One-way p-adj	A-F p-adj	A-T p-adj	F-T p-adj	Log2FC	Upregulated groups
Gzma	0.0559063	-0.192682	0.146657	3.43313e-14	4.46097e-07	0.112072	2.45499e-15	2.81709	A+T+
Cd7	0.14405	-0.231404	0.122344	5.11977e-22	1.87319e-15	0.773635	1.44861e-17	2.71527	A+T+
Cd8a	0.158213	-0.239758	0.120493	1.90427e-23	4.37461e-17	0.581077	2.60496e-18	2.682	A+T+
Fcer1g	-0.0099132	-0.240017	0.238322	1.28339e-30	2.23987e-08	5.54834e-05	4.70992e-30	2.32936	A+T+
Klrd1	0.05491	-0.221716	0.175345	1.0217e-22	2.69555e-10	0.0477241	4.47547e-21	1.71301	A+T+
Tyrobp	-0.0393895	-0.19169	0.212346	3.54063e-20	0.000107513	4.8296e-05	9.69739e-21	1.56318	A+T+
Clnk	0.0206083	-0.221903	0.199514	9.94891e-30	4.47435e-09	0.00603153	1.27089e-24	1.23917	A+T+
Ikzf2	0.00393885	-0.219458	0.208814	1.5847e-25	3.24696e-08	0.000865677	6.96198e-24	1.08239	A+T+
Lrmda	0.0432784	-0.202485	0.164939	7.74719e-20	5.15447e-09	0.0727765	9.69806e-20	1.01078	A+T+
Cela1	0.0795131	-0.222647	0.159036	1.5847e-25	4.2526e-12	0.231879	1.5376e-20	0.957472	A+T+
Cd200r2	0.0153716	-0.171921	0.154991	7.12093e-15	1.61192e-05	0.0234898	1.27703e-14	0.949798	A+T+
Lag3	-0.00887482	-0.165945	0.166186	1.08459e-12	0.00059402	0.00205294	2.09081e-14	0.878469	A+T+
Chn2	0.0579591	-0.219537	0.171112	2.44515e-24	2.14409e-10	0.0760108	4.30024e-21	0.868077	A+T+
Itgad	-0.0306162	-0.162088	0.177673	3.31161e-14	0.000501095	0.000637387	1.27703e-14	0.815269	A+T+
Plcg2	0.119768	-0.217347	0.125774	3.87863e-22	8.14219e-13	0.946447	1.70723e-17	0.771102	A+T+
Ddc	0.0935801	-0.175954	0.104184	3.2746e-15	2.55143e-08	0.907946	1.58606e-12	0.709696	A+T+
2900026A02Rik	0.0700318	-0.174634	0.119379	2.59653e-13	4.46097e-07	0.47667	9.93379e-13	0.677114	A+T+
Lat2	0.0232422	-0.162441	0.140347	6.8487e-12	7.51939e-05	0.0533902	9.23679e-13	0.651349	A+T+
Lgals3	0.103207	-0.179865	0.101221	1.93542e-13	9.98676e-09	0.987141	7.14698e-12	0.650187	A+T+
Scin	0.114454	-0.138464	0.053444	9.46892e-09	4.46097e-07	0.38466	1.87939e-06	0.634417	A+T+
Mras	0.0813281	-0.171678	0.10863	1.84864e-13	1.07451e-07	0.719852	8.24038e-12	0.619993	A+T+
Cd244a	0.0814113	-0.155564	0.0930375	4.32078e-10	1.63127e-06	0.882677	2.0249e-09	0.605077	A+T+
Cables1	0.0620245	-0.179277	0.129456	5.22703e-15	2.26159e-07	0.315074	7.4663e-14	0.588365	A+T+
Tsga10	0.112784	-0.160868	0.0762099	2.84791e-13	3.24696e-08	0.64431	1.02425e-09	0.588172	A+T+
Cited4	0.0438341	-0.171233	0.134423	1.05723e-12	3.55217e-06	0.140406	7.47629e-13	0.556957	A+T+
Mei1	-0.0380083	-0.131652	0.1535	5.08689e-09	0.012408	0.00126218	2.00522e-10	0.544579	A+T+
Lyn	-0.0328019	-0.171858	0.18862	4.41582e-17	0.00030081	0.000434332	8.30256e-17	0.534785	A+T+
Itgae	0.0729333	-0.0966101	0.0421315	0.00170532	0.000894109	0.656913	0.000901024	0.516339	A+T+
Pip5k1b	-0.0219152	-0.143961	0.154112	7.31096e-11	0.00288381	0.0040227	6.63295e-12	0.510538	A+T+
Dusp2	-0.176009	0.252406	-0.120242	4.44821e-19	2.81584e-19	0.20728	1.47989e-15	0.972271	F+
Xcl1	-0.0742527	0.138832	-0.0819126	1.12552e-05	2.95677e-05	0.909574	1.49236e-06	0.531102	F+
Tnf	-0.134412	0.180246	-0.0797662	7.44874e-10	6.59904e-11	0.169001	9.01547e-08	0.523833	F+
Ms4a4b	-0.0858569	0.205188	-0.137769	2.16595e-14	2.99471e-09	0.365856	6.02209e-15	0.503069	F+
Slc15a2	-0.290207	0.364389	-0.148335	5.51292e-49	4.46196e-51	0.00148318	4.70992e-30	0.836538	F+T+
Gzmb	-0.0867168	-0.104594	0.161479	4.04041e-09	0.701726	6.89766e-06	1.55166e-09	1.89632	T+
Cmss1	-0.0928172	-0.0896669	0.151355	1.57073e-07	0.943219	5.19099e-05	1.86924e-08	0.849959	T+
Cdk8	-0.0828085	-0.0618695	0.117557	0.000154811	0.65154	0.000798866	2.73374e-05	0.813455	T+
Bcl2	-0.0374178	-0.10922	0.131461	1.23188e-06	0.0914748	0.0050061	2.93466e-08	0.582751	T+
