## Supplementary material for "Dietary protein shapes the profile and repertoire of intestinal CD4^+^ T cells": Table S9

### Sheet: Table S9 Legend
Table S9. Differentially expressed genes between IE Tomato+ CD4+ T cells from OVA feeding, tolerance, or allergy mice
scRNAseq of 11,217 Tomato+ and Tomato- CD4+ T cells from the IE and LP of mice on day 26 of OVA feeding, tolerance, or allergy protocols using 4-5 mice per condition pooled across 2 independent experiments. 3-way differential gene expression data comparing IE Tomato+ cells from OVA feeding, tolerance, or allergy was generated for use in 3-way volcano plots as shown in the following columns. (A) S…

### Sheet: sig_scaled
Gene	Allergy	Feeding	Tolerance	One-way p-adj	A-F p-adj	A-T p-adj	F-T p-adj	Log2FC	Upregulated groups
Il17a	0.244717	-0.152518	-0.140255	1.67829e-07	1.65433e-08	2.59141e-08	0.840523	1.62212	A+
Lgals1	0.220533	-0.191941	-0.0906202	8.3326e-09	8.54368e-11	7.87391e-06	0.0985899	1.17458	A+
Il22	0.182159	-0.119475	-0.100498	0.000752751	3.42091e-05	5.91876e-05	0.736025	0.746266	A+
Capg	0.155691	-0.150649	-0.0540343	0.000555499	2.5382e-05	0.000866787	0.185766	0.702861	A+
Vim	0.176229	-0.136385	-0.0835722	6.45141e-05	7.92347e-06	7.35777e-05	0.486983	0.641201	A+
Rbpj	0.222049	-0.130908	-0.132175	5.72674e-07	1.83884e-07	2.14502e-07	0.990139	0.595087	A+
Actn2	0.247177	-0.214624	-0.101901	9.03284e-11	4.84023e-12	1.53563e-07	0.0863887	0.591669	A+
Tmsb4x	0.117404	0.00176876	-0.116482	0.00888814	0.0880343	0.000284155	0.102183	0.534028	A+
St6galnac3	0.142012	-0.100549	-0.0734869	0.00445288	0.000505282	0.000791161	0.738632	0.528909	A+
Atxn1	0.157836	-0.140126	-0.0630498	0.000846114	4.3058e-05	0.000600454	0.277873	0.504804	A+
Rbm3	-0.0108729	0.417126	-0.263143	9.25842e-20	1.89734e-08	1.56342e-05	7.38055e-21	0.654145	A+F+
Actg1	0.136372	0.00958431	-0.140244	0.00042514	0.0675007	1.31899e-05	0.041876	0.505447	A+F+
Gzma	0.137295	-0.204866	-0.00037422	2.23724e-05	2.74298e-07	0.0304925	0.00280358	2.26585	A+T+
Asb2	0.233381	-0.2579	-0.0599415	2.02105e-11	1.90949e-13	1.00472e-05	0.00331171	0.868931	A+T+
Tmem176b	0.178708	-0.24936	-0.0118449	1.92679e-09	4.06299e-11	0.00347594	0.000171446	0.835269	A+T+
Tmem176a	0.18297	-0.248505	-0.0165923	3.1044e-11	4.36079e-12	0.00302597	5.18283e-05	0.804477	A+T+
Furin	0.202382	-0.273346	-0.0193524	2.23867e-16	3.38745e-17	0.00124682	1.54316e-05	0.675509	A+T+
Cpd	0.261219	-0.275814	-0.0755258	2.51644e-14	1.99863e-16	5.2634e-07	0.00163799	0.66426	A+T+
Plcb4	0.184825	-0.223412	-0.0348862	4.30858e-09	3.4007e-10	0.00130585	0.000349629	0.630606	A+T+
Fos	0.106973	-0.243825	0.0549845	1.80737e-08	4.97992e-09	0.448959	6.78677e-06	0.592082	A+T+
Tnfsf8	0.0867764	-0.209247	0.0521236	1.37489e-07	1.34995e-06	0.640434	5.0647e-06	0.573877	A+T+
Tox2	0.156595	-0.195583	-0.0254259	1.77067e-06	2.34234e-08	0.00587747	0.00548535	0.50291	A+T+
Zfp683	-0.15568	0.388176	-0.101901	3.60186e-07	7.3395e-09	0.146971	1.22462e-06	0.776516	F+
Ly6a	-0.0596032	0.175079	-0.0563854	0.0221193	0.00111898	0.954542	0.00364388	0.657184	F+
Cpne8	-0.128561	0.475273	-0.185713	1.85294e-07	1.20028e-10	0.13852	8.5743e-13	0.62516	F+
Slc15a2	-0.40336	0.6308	-0.0178863	3.13779e-49	6.60092e-36	3.39536e-20	2.59587e-13	1.86326	F+T+
Tmsb10	-0.224009	0.234791	0.0659056	2.62994e-10	4.06299e-11	4.00338e-06	0.0270134	1.17362	F+T+
Dusp2	-0.18625	0.277258	0.000938662	1.89117e-08	1.5701e-09	0.000731928	0.00156956	1.01535	F+T+
Ms4a4b	-0.21146	0.299345	0.0112026	5.69744e-10	1.57407e-11	0.00015116	0.000349629	0.948318	F+T+
Lef1	-0.166003	0.157502	0.0596654	1.38486e-05	1.65027e-05	0.000112881	0.267302	0.681817	F+T+
Zfp36l2	-0.262393	0.181942	0.138302	1.57674e-15	4.06299e-11	2.04555e-11	0.642093	0.679518	F+T+
Klf3	-0.241303	0.210134	0.0990791	4.80878e-13	1.71361e-09	1.13219e-09	0.215535	0.634662	F+T+
Sidt1	-0.149156	0.197295	0.0169955	5.78438e-05	6.77488e-06	0.00238954	0.0386776	0.574569	F+T+
Aff3	-0.137385	0.0145073	0.125424	0.00118794	0.0134154	5.38718e-05	0.15958	0.545615	F+T+
Ifi47	-0.156334	0.272262	-0.0251667	1.35902e-06	1.7142e-08	0.0184263	0.000349629	0.544217	F+T+
Evl	-0.215675	0.177621	0.0952484	1.24824e-09	8.48431e-09	5.9784e-07	0.320033	0.536116	F+T+
Itga4	-0.132457	0.0945977	0.0680082	0.0025948	0.00111653	0.00081159	0.784481	0.535195	F+T+
Bcl2	-0.15442	-0.00630468	0.155819	7.23096e-05	0.00749927	4.00338e-06	0.0326179	0.533275	F+T+
Klf2	-0.120409	0.0707634	0.0718197	0.0091897	0.00474925	0.00124682	0.992225	0.525164	F+T+
