## Supplementary material for "Dietary protein shapes the profile and repertoire of intestinal CD4^+^ T cells": Table S10

### Sheet: Table S10 Legend
Table S10. Differentially expressed genes between LP Tomato+ CD4+ T cells from OVA feeding, tolerance, or allergy mice
scRNAseq of 11,217 Tomato+ and Tomato- CD4+ T cells from the IE and LP of mice on day 26 of OVA feeding, tolerance, or allergy protocols using 4-5 mice per condition pooled across 2 independent experiments. 3-way differential gene expression data comparing LP Tomato+ cells from OVA feeding, tolerance, or allergy was generated for use in 3-way volcano plots as shown in the following columns. (A) S…

### Sheet: Differentially expressed genes
Gene	Allergy	Feeding	Tolerance	One-way p-adj	A-F p-adj	A-T p-adj	F-T p-adj	Log2FC	Upregulated groups
Il17a	0.460657	-0.227991	-0.179857	2.57577e-28	3.26776e-29	7.86588e-26	0.346664	4.53828	A+
Il22	0.403696	-0.221507	-0.141078	5.11832e-22	4.9145e-24	1.99989e-17	0.0718193	3.26203	A+
Il17f	0.335046	-0.136427	-0.153209	3.05247e-12	3.55399e-12	5.28578e-13	0.726478	1.84851	A+
Gzma	0.243105	-0.10015	-0.110282	3.89943e-08	5.50195e-08	1.52356e-08	0.875368	1.6326	A+
H2ac24	0.24195	-0.129101	-0.0873393	6.51911e-08	3.64121e-09	3.84842e-07	0.445195	1.55841	A+
H2ac8	0.225014	-0.102165	-0.0948626	1.16827e-06	2.5674e-07	6.40638e-07	0.905574	1.46597	A+
Stmn1	0.223862	-0.133016	-0.0704746	8.04394e-08	3.77896e-09	2.76191e-06	0.265475	1.45991	A+
Hmgb2	0.234127	-0.105734	-0.0991381	1.28878e-07	6.6747e-08	9.45245e-08	0.920563	1.45978	A+
Birc5	0.243921	-0.157966	-0.0668614	1.28081e-09	3.89235e-11	2.26402e-06	0.0587417	1.42584	A+
Ube2c	0.244532	-0.129152	-0.0892826	3.77835e-08	2.50383e-09	2.2662e-07	0.472496	1.41055	A+
H1f5	0.207108	-0.100377	-0.0824815	5.74173e-06	1.06049e-06	4.30575e-06	0.782736	1.36969	A+
Pclaf	0.220264	-0.115166	-0.0813117	1.09918e-06	8.79172e-08	2.60547e-06	0.562061	1.35647	A+
Mki67	0.209733	-0.106565	-0.0797823	1.63231e-06	3.60585e-07	2.54774e-06	0.681912	1.31297	A+
Ece1	0.33555	-0.168473	-0.129181	1.63534e-13	8.82454e-15	4.68207e-12	0.378402	1.30578	A+
Top2a	0.201484	-0.0961448	-0.0813897	6.82209e-06	1.87734e-06	4.61327e-06	0.823929	1.29851	A+
Rrm2	0.1935	-0.123585	-0.0543567	5.07023e-06	1.91106e-07	0.000109864	0.188463	0.986012	A+
H1f4	0.183354	-0.0873259	-0.0741941	4.5448e-05	8.62675e-06	2.94304e-05	0.844256	0.975164	A+
Cenpf	0.196118	-0.109258	-0.0672808	1.41628e-05	9.45243e-07	3.16072e-05	0.466625	0.959317	A+
Il1r2	0.222332	-0.113076	-0.0844915	1.91229e-06	2.25594e-07	2.0388e-06	0.628966	0.930173	A+
Cks1b	0.229914	-0.135465	-0.0732536	1.29686e-07	4.58146e-09	3.54198e-06	0.221213	0.908471	A+
Actb	0.238233	-0.119491	-0.0918081	4.77523e-10	6.11096e-10	1.43211e-08	0.69806	0.893243	A+
Tpx2	0.210339	-0.115043	-0.0737878	3.86359e-06	2.25594e-07	1.12278e-05	0.457737	0.87157	A+
Kif11	0.200848	-0.0886707	-0.0865956	1.36586e-05	4.65245e-06	4.64216e-06	0.979629	0.870846	A+
Rbpj	0.339146	-0.183219	-0.120707	8.2508e-17	7.30038e-18	3.6055e-13	0.224794	0.867296	A+
Tmsb4x	0.230238	-0.146539	-0.0650661	1.06651e-09	1.36201e-10	3.84842e-07	0.182245	0.857195	A+
Ccnb2	0.209456	-0.13983	-0.0542269	3.45438e-07	1.24497e-08	5.23653e-05	0.0793841	0.842797	A+
Cdca8	0.204281	-0.136503	-0.0527898	9.05788e-07	3.17081e-08	5.51735e-05	0.103526	0.830301	A+
H4c4	0.192253	-0.0752993	-0.0901865	4.06175e-05	3.24616e-05	6.18676e-06	0.819857	0.829519	A+
Actg1	0.310604	-0.155173	-0.120168	9.21552e-16	1.50725e-15	3.99161e-13	0.590565	0.816628	A+
Ccna2	0.207684	-0.0974548	-0.0851503	5.58041e-06	1.58292e-06	3.00631e-06	0.850787	0.815565	A+
Cenpe	0.185208	-0.0742433	-0.0855839	9.42884e-05	5.14184e-05	1.58865e-05	0.859397	0.796881	A+
Il23r	0.232192	-0.112209	-0.092719	1.27552e-07	4.79452e-08	1.71321e-07	0.764445	0.796493	A+
Tuba1b	0.134189	-0.0766369	-0.0446033	0.00646183	0.000473251	0.00392666	0.600991	0.788113	A+
Cenpa	0.171373	-0.116449	-0.0428106	5.47775e-05	2.50837e-06	0.000776999	0.156146	0.772985	A+
H2ax	0.167745	-0.0866088	-0.0627604	0.000308249	4.14885e-05	0.000180667	0.718969	0.761373	A+
Iltifb	0.266374	-0.151127	-0.0893036	3.54427e-09	1.75075e-10	3.84842e-07	0.10617	0.759012	A+
Tubb5	0.149511	-0.106073	-0.0339371	0.000238565	1.10864e-05	0.00272741	0.203945	0.74555	A+
Cdca3	0.228729	-0.146157	-0.0641981	4.93282e-08	1.63208e-09	8.97986e-06	0.0849009	0.745512	A+
Cdk1	0.224966	-0.140568	-0.0655681	1.51273e-07	5.24171e-09	1.03705e-05	0.117394	0.737298	A+
Hmgn2	0.17513	-0.0908518	-0.0651957	0.000111203	1.10751e-05	0.000118657	0.689136	0.71099	A+
Nusap1	0.211374	-0.0925888	-0.0916897	8.48723e-06	2.42694e-06	2.64622e-06	0.990168	0.704878	A+
H2ac4	0.148633	-0.0366649	-0.0861415	0.00140712	0.00320263	0.000118936	0.415014	0.690886	A+
Nmrk1	0.262497	-0.139014	-0.0955572	4.30616e-09	2.36e-10	4.87989e-08	0.402672	0.670351	A+
Cdc20	0.198407	-0.0972235	-0.0782063	4.70299e-05	3.8504e-06	2.85695e-05	0.737642	0.669273	A+
Tmpo	0.204759	-0.135836	-0.0536642	8.93463e-07	3.8588e-08	2.77477e-05	0.136141	0.6657	A+
H1f3	0.196959	-0.0970629	-0.0772173	4.52781e-05	6.15246e-06	1.83532e-05	0.743427	0.646081	A+
Naga	0.20411	-0.0453081	-0.122135	6.81674e-07	0.000202045	6.08937e-08	0.17616	0.641677	A+
Smc2	0.168584	-0.0637609	-0.0808111	0.000179377	0.000189861	3.07411e-05	0.809602	0.64051	A+
Ifi27l2a	0.137375	-0.0460973	-0.0703149	0.00248321	0.00211538	0.00034021	0.736403	0.639405	A+
Hmmr	0.174341	-0.0757516	-0.0760943	0.000241888	7.33827e-05	5.25448e-05	0.995154	0.637306	A+
Prc1	0.18283	-0.111241	-0.0555721	6.32421e-05	3.34571e-06	0.000189274	0.304622	0.625523	A+
S100a6	0.139687	-0.0773381	-0.0482888	0.00711295	0.000652801	0.00235173	0.640074	0.624455	A+
Rorc	0.326104	-0.169068	-0.121478	4.87878e-14	3.01062e-15	3.42998e-12	0.349453	0.6243	A+
Kit	0.246006	-0.138085	-0.083608	8.87382e-08	3.5858e-09	1.9142e-06	0.202591	0.623565	A+
Irf4	0.188193	-0.0956301	-0.0715813	9.28413e-06	2.10165e-06	1.53017e-05	0.729097	0.617701	A+
Tk1	0.204596	-0.1008	-0.0802317	1.48983e-05	1.63832e-06	1.03031e-05	0.732618	0.613742	A+
Gzmb	0.0796676	0.0180381	-0.0748868	0.0374075	0.303513	0.00493234	0.137579	0.611561	A+
Crip1	0.226771	-0.112312	-0.0884801	2.21866e-08	1.7605e-08	1.04663e-07	0.732757	0.598263	A+
Kdm2b	0.135269	-0.118508	-0.0135323	0.000167217	8.52959e-06	0.0119679	0.0607641	0.594817	A+
ENSMUSG00000095742	0.30495	-0.158512	-0.113285	3.76363e-15	7.16869e-15	1.13029e-12	0.472496	0.591549	A+
Fam83d	0.220583	-0.119213	-0.0784737	3.86226e-06	1.67836e-07	1.34956e-05	0.371632	0.588803	A+
Lmnb1	0.219045	-0.116635	-0.079257	7.42498e-08	3.16834e-08	4.53622e-07	0.576669	0.580347	A+
Zeb2	0.207063	-0.102185	-0.0810697	4.85388e-06	7.74255e-07	4.91455e-06	0.738834	0.574265	A+
Diaph3	0.184587	-0.0582939	-0.0972582	2.01148e-05	0.000120316	2.52992e-06	0.549622	0.574232	A+
Knl1	0.17402	-0.0591531	-0.0884934	0.000176787	0.000294852	1.83853e-05	0.64894	0.572713	A+
1700012B07Rik	0.302651	-0.143634	-0.122855	7.9747e-12	2.11344e-12	3.55141e-11	0.718317	0.565706	A+
Actn2	0.299227	-0.183838	-0.0895978	1.09404e-15	1.90935e-16	6.08549e-11	0.0908088	0.562889	A+
Spc24	0.179505	-0.108203	-0.0553347	6.85348e-05	3.871e-06	0.000228524	0.337585	0.562613	A+
Mcm3	0.165503	-0.0449761	-0.0927573	0.000228575	0.000674	2.20448e-05	0.442858	0.558304	A+
Asf1b	0.200202	-0.105865	-0.0730007	1.65383e-05	1.50406e-06	1.83532e-05	0.576669	0.551876	A+
Aspm	0.155512	-0.0806804	-0.0578878	0.0017885	0.000180545	0.000671178	0.718969	0.541897	A+
Cd5	0.225355	-0.0813726	-0.110965	4.37406e-08	4.31846e-07	1.88294e-08	0.661302	0.536804	A+
Ucp2	0.321049	-0.189594	-0.101961	4.90473e-17	5.72316e-18	2.98787e-12	0.105926	0.523838	A+
Shcbp1	0.188497	-0.0919256	-0.0746368	5.01928e-05	8.1514e-06	2.74346e-05	0.791385	0.519209	A+
Ltb4r1	0.232568	-0.104149	-0.0991483	6.24576e-07	1.7615e-07	2.8871e-07	0.938289	0.518733	A+
Cpd	0.265394	-0.136974	-0.0993347	4.27414e-10	1.36715e-10	3.37559e-09	0.530595	0.516861	A+
Arl15	0.228178	-0.0824929	-0.112278	1.06512e-07	3.81604e-07	3.63555e-08	0.640717	0.509159	A+
H2bc11	0.178855	-0.0692957	-0.0844771	0.000416767	0.000130706	5.19007e-05	0.801404	0.506735	A+
H3c6	0.142216	-0.0339216	-0.0833065	0.00268865	0.00485123	0.000235136	0.410443	0.505971	A+
Il1r1	0.190644	-0.12884	-0.0481613	8.9451e-06	3.50436e-07	0.000199778	0.11187	0.503364	A+
H2az2	0.202091	-0.125637	-0.0593869	1.45508e-06	6.21135e-08	3.44083e-05	0.224879	0.502201	A+
Cpne8	-0.208112	0.559901	-0.266836	1.46761e-34	2.21947e-29	0.021702	1.15762e-34	1.36436	A+F+
Lgals1	0.414722	-0.278234	-0.106324	4.52676e-29	2.56683e-31	1.99989e-17	0.000375086	1.70773	A+T+
Furin	0.274479	-0.303957	0.0209085	7.27762e-28	7.25114e-28	2.94304e-05	1.52942e-10	1.54914	A+T+
Tnfsf8	0.138927	-0.260723	0.0920059	5.92017e-21	8.30308e-15	0.452634	3.14992e-13	1.36148	A+T+
Tnfsf11	0.179316	-0.226882	0.0352263	1.87573e-13	9.36683e-13	0.016392	1.63082e-07	1.34828	A+T+
Bhlhe40	0.209641	-0.251226	0.0304986	7.33233e-16	4.15914e-17	0.00183592	2.85139e-07	1.27879	A+T+
Nr4a1	0.19953	-0.176238	-0.0188712	3.20093e-09	9.22809e-11	0.000255055	0.00545918	1.27246	A+T+
Areg	0.122658	-0.123952	0.000293214	0.00041464	2.43769e-05	0.03332	0.0295634	1.21238	A+T+
Tmem176b	0.312277	-0.22956	-0.0647804	1.80177e-17	1.60153e-19	1.08031e-09	0.00119062	1.05501	A+T+
Tnfrsf4	0.082061	-0.160979	0.0596605	1.29782e-05	1.08307e-05	0.70305	0.000157075	0.989484	A+T+
Tmem176a	0.330511	-0.211807	-0.0923003	1.6626e-15	2.9107e-17	1.45915e-11	0.0133404	0.972364	A+T+
Vim	0.310298	-0.204954	-0.0820069	1.96838e-16	6.88161e-18	4.9618e-11	0.0218498	0.903074	A+T+
Nrgn	0.231226	-0.146215	-0.0660704	2.1309e-08	2.03587e-09	1.83806e-05	0.0460383	0.89423	A+T+
Capg	0.228644	-0.175384	-0.0418665	2.78157e-10	8.89593e-12	4.3884e-06	0.0197965	0.860832	A+T+
Mast4	0.146306	-0.262501	0.087698	4.68805e-22	4.01295e-16	0.343803	6.96199e-13	0.847114	A+T+
Ablim3	0.28006	-0.193186	-0.0677661	1.05673e-14	2.41186e-15	2.72192e-07	0.00388948	0.797134	A+T+
Plcb4	0.249982	-0.217154	-0.0264207	3.22863e-14	7.44591e-15	1.8884e-05	5.22369e-05	0.783827	A+T+
Atxn1	0.216631	-0.170334	-0.0364937	4.18835e-11	9.36683e-13	2.272e-05	0.0191978	0.779334	A+T+
Cks2	0.177644	-0.144229	-0.02646	1.53634e-06	6.6747e-08	0.00104138	0.0238758	0.77445	A+T+
Dut	0.233449	-0.157717	-0.0590136	1.00615e-08	2.91744e-10	5.50181e-06	0.0464437	0.75794	A+T+
H2az1	0.168117	-0.155746	-0.0103735	8.75686e-07	4.39889e-08	0.0030696	0.00786461	0.753877	A+T+
St6galnac3	0.225802	-0.163223	-0.0489498	9.01916e-11	2.02799e-12	8.7822e-06	0.0368985	0.744057	A+T+
Nfkbia	0.125419	-0.146575	0.0154104	7.28053e-05	3.60526e-06	0.039327	0.00925442	0.742131	A+T+
Ern1	0.098614	-0.172219	0.0555193	4.23723e-08	1.88464e-07	0.477593	2.7998e-05	0.731376	A+T+
Epas1	0.00508615	-0.168306	0.124321	2.58977e-07	0.00063188	0.0374501	1.18426e-07	0.728741	A+T+
Rora	0.163868	-0.235364	0.0535448	2.5714e-12	9.36683e-13	0.0460332	2.60879e-07	0.725867	A+T+
Asb2	0.312733	-0.28415	-0.0235405	4.36804e-25	8.92979e-27	2.05121e-08	4.07052e-07	0.710949	A+T+
Ptpn13	-0.0432732	-0.169432	0.162294	9.85934e-09	0.00333542	0.000517057	2.69431e-09	0.683317	A+T+
Sla	0.272797	-0.189971	-0.0646406	5.62585e-13	1.41639e-14	2.37181e-08	0.0204878	0.681175	A+T+
Lmo4	0.0995754	-0.213606	0.0863124	1.51404e-13	1.99859e-10	0.83374	6.74411e-09	0.669272	A+T+
Gadd45b	0.111412	-0.131568	0.0147268	0.000457635	2.56518e-05	0.0747706	0.0169461	0.669189	A+T+
Nrip1	-0.0384015	-0.155577	0.147999	1.42462e-06	0.019139	0.000795098	2.60879e-07	0.66586	A+T+
Phlda1	0.192954	-0.155962	-0.0292715	3.79924e-08	1.17145e-09	0.000256961	0.0213546	0.652827	A+T+
Gata3	-0.0470635	-0.16696	0.16332	1.37083e-08	0.0109086	0.000360315	2.32837e-09	0.650442	A+T+
Ostf1	0.352336	-0.272277	-0.0629812	7.20786e-26	1.44451e-27	8.02594e-12	3.18593e-05	0.649906	A+T+
Ell2	0.0619684	-0.225017	0.123869	9.66686e-12	6.09021e-08	0.281515	1.6485e-10	0.646564	A+T+
Tacc3	0.21051	-0.162534	-0.0377384	2.26554e-09	1.62114e-10	0.000128369	0.0112505	0.63592	A+T+
Samsn1	0.0513814	-0.202597	0.114914	1.33016e-08	7.02879e-06	0.257334	1.17577e-08	0.628349	A+T+
Ccr6	0.169246	-0.174615	0.00313527	1.52692e-09	1.23974e-09	0.00787999	0.000375446	0.622171	A+T+
Tox2	0.194899	-0.173874	-0.0171176	6.25929e-09	1.72889e-10	0.000281334	0.00725421	0.610979	A+T+
Hopx	0.00902982	-0.113242	0.0793433	0.00405082	0.0180307	0.212235	0.00133599	0.59814	A+T+
Nfkb1	0.0355777	-0.151136	0.0878378	5.94482e-05	0.000501909	0.35591	4.97774e-05	0.596859	A+T+
Dennd5a	0.207638	-0.154015	-0.0420245	1.54716e-08	4.78351e-10	4.99622e-05	0.0392973	0.590519	A+T+
Cpm	0.119742	-0.171785	0.0389739	2.3649e-07	7.82536e-08	0.161258	0.000230638	0.587189	A+T+
Nfil3	0.135333	-0.144641	0.0063274	6.83023e-06	4.26622e-07	0.0254207	0.00884226	0.56879	A+T+
Itpr1	0.160571	-0.20793	0.0351742	3.6231e-11	5.33714e-11	0.0332016	3.9061e-06	0.568738	A+T+
Niban1	0.245757	-0.222981	-0.0187389	3.8645e-15	1.67864e-16	1.6483e-05	0.000120525	0.566434	A+T+
Osbpl3	0.243297	-0.277429	0.0246304	4.68805e-22	1.13043e-21	0.00030822	2.75092e-09	0.54911	A+T+
Tent5a	-0.0109418	-0.113981	0.0952343	0.00102553	0.0348212	0.065299	0.000335926	0.548571	A+T+
Fes	0.168357	-0.224454	0.0417877	7.45225e-15	6.05219e-13	0.0369741	7.38966e-08	0.547632	A+T+
Cxcr6	0.209463	-0.246066	0.0267038	1.98217e-18	7.30038e-18	0.00258828	1.07764e-07	0.546722	A+T+
S100a10	0.21042	-0.207384	-0.003501	3.87519e-11	2.03722e-12	0.000361117	0.000184202	0.526891	A+T+
Selenoh	0.215554	-0.166991	-0.0382148	1.89294e-09	1.04457e-10	7.46604e-05	0.010233	0.521026	A+T+
Rnf157	-0.00927067	-0.189047	0.151141	1.13884e-09	0.000257505	0.00546864	5.196e-10	0.513073	A+T+
Ccr7	-0.132812	0.233301	-0.0758084	1.48742e-07	6.85392e-09	0.195045	3.9061e-06	1.52814	F+
Klf2	-0.102649	0.171524	-0.0518929	8.78707e-05	7.02879e-06	0.305931	0.000722785	1.08401	F+
Ccl5	-0.0450594	0.135673	-0.0687795	0.0039288	0.00319127	0.652727	0.00133599	0.674671	F+
Rrad	-0.0931175	0.173521	-0.0607302	0.000638628	4.41341e-05	0.451365	0.000993803	0.673032	F+
Satb1	-0.0278591	0.142416	-0.0871179	0.00166235	0.00382614	0.232983	0.000480012	0.549529	F+
Jun	-0.00776536	0.101837	-0.0716245	0.0221497	0.0679485	0.22867	0.00570125	0.501567	F+
Slc15a2	-0.495943	0.690414	-0.14536	1.58753e-102	1.4744e-90	1.73479e-26	3.4317e-43	3.89922	F+T+
Gramd3	-0.296947	0.340477	-0.0314876	4.31289e-26	3.65155e-27	3.21976e-09	7.2805e-09	2.11009	F+T+
Zfp36l2	-0.354127	0.322443	0.0261374	1.05249e-33	6.56665e-31	1.99989e-17	5.63854e-06	1.45415	F+T+
Bach2	-0.192795	0.269944	-0.0576886	3.05247e-12	9.36403e-14	0.00196647	9.55806e-07	1.20169	F+T+
Vps37b	-0.273836	0.254595	0.0162039	1.20925e-19	6.68788e-20	4.95784e-09	0.000269387	1.16599	F+T+
Tmsb10	-0.220225	0.162594	0.0451492	3.13579e-10	1.1752e-10	6.40638e-07	0.0691505	0.997626	F+T+
Lrig1	-0.213737	0.00696263	0.158738	1.08769e-11	9.30412e-06	4.29379e-12	0.0181073	0.939439	F+T+
Izumo1r	-0.177673	0.0833979	0.072826	2.75519e-07	2.17049e-06	2.42287e-06	0.896007	0.925537	F+T+
Dusp10	-0.172249	0.0118404	0.123179	3.77488e-07	0.000584759	5.16144e-08	0.0880296	0.877538	F+T+
Lef1	-0.169028	0.215125	-0.034165	7.39404e-09	5.79186e-10	0.00175319	0.000451802	0.850909	F+T+
Il6st	-0.193939	0.254244	-0.0448486	9.80448e-12	9.33323e-13	0.000419765	1.70366e-05	0.82749	F+T+
Malt1	-0.223699	0.23291	-0.00575517	8.62329e-16	4.01295e-16	5.2036e-06	0.000489704	0.813901	F+T+
Aff3	-0.1855	0.0774043	0.0834	4.17343e-08	2.67515e-06	2.05632e-07	0.946002	0.793916	F+T+
Junb	-0.156648	0.10558	0.0397908	2.62907e-05	5.8242e-06	0.000251694	0.3481	0.775193	F+T+
Tob2	-0.196157	0.178426	0.0146151	2.02033e-10	3.64149e-11	3.16072e-05	0.0138164	0.694791	F+T+
Fos	-0.180271	0.087081	0.0720143	1.56229e-07	1.86888e-06	1.5108e-06	0.854277	0.655717	F+T+
Gimap6	-0.286925	0.27363	0.011748	5.18184e-21	2.3923e-22	1.02171e-08	2.01928e-05	0.632718	F+T+
Rps27	-0.242942	0.16814	0.0583592	4.77777e-13	5.89479e-13	1.52356e-08	0.0909165	0.627312	F+T+
Hspa5	-0.236417	0.114321	0.0943528	1.90897e-12	1.76232e-09	9.82791e-11	0.809602	0.623953	F+T+
Cdk11b	-0.193135	0.0412637	0.116793	3.1891e-10	5.12502e-06	1.47503e-09	0.297773	0.616412	F+T+
Cebpb	-0.224856	0.054135	0.131333	4.74608e-12	9.7736e-08	2.02498e-11	0.264151	0.614649	F+T+
Cblb	-0.163691	0.117872	0.0358317	3.22995e-06	7.17238e-07	0.000180007	0.23281	0.605801	F+T+
Klf3	-0.206432	0.231432	-0.017882	9.66686e-12	6.05219e-13	0.000106006	0.000173036	0.604211	F+T+
Tsc22d3	-0.201481	0.200896	0.00158245	8.90362e-12	1.22663e-12	4.24677e-05	0.00309774	0.599924	F+T+
Trp53inp1	-0.229787	0.110999	0.0917952	9.1678e-14	6.25881e-10	4.9618e-11	0.820302	0.595987	F+T+
Il4	-0.143509	0.0421772	0.0780093	5.38827e-06	0.000371032	8.28101e-06	0.668152	0.593613	F+T+
Inpp4b	-0.180479	0.185458	-0.00277465	1.09541e-09	1.11787e-10	0.000314161	0.00570125	0.593129	F+T+
Pnrc1	-0.284877	0.264943	0.0167942	3.91251e-20	1.64566e-21	1.59759e-08	4.20101e-05	0.591594	F+T+
Il7r	-0.178547	0.0433507	0.104007	1.53459e-07	7.25885e-05	6.78904e-08	0.409106	0.587094	F+T+
Cd2	-0.195666	-0.060775	0.196474	7.85843e-12	0.00898632	1.00368e-12	1.96911e-05	0.579713	F+T+
H2-K1	-0.249425	0.0905731	0.122429	7.51054e-13	7.1684e-10	8.36185e-12	0.671337	0.57302	F+T+
H2-Q7	-0.277841	0.189625	0.0687753	2.15757e-17	2.00877e-17	1.53503e-10	0.0529698	0.568615	F+T+
Asap1	-0.20299	0.0178622	0.142186	2.05969e-10	1.2066e-05	1.0661e-10	0.0559006	0.532949	F+T+
Tcf7	-0.142656	0.0301775	0.0864972	0.00028792	0.00151821	4.59527e-05	0.416656	0.523779	F+T+
Igf1r	-0.140862	0.100843	0.031283	6.54309e-05	2.28791e-05	0.000672609	0.342581	0.520166	F+T+
Cdk5rap1	-0.194115	0.31847	-0.0936445	1.63876e-14	7.86572e-16	0.00957	1.22214e-09	0.515521	F+T+
Kcnq5	-0.135709	-0.00160194	0.105377	3.83592e-05	0.0104583	4.28893e-06	0.115745	0.505726	F+T+
Tox	-0.079689	-0.130587	0.160649	1.65854e-06	0.266058	3.11252e-05	5.61333e-07	0.827399	T+
Itgav	-0.10205	-0.0802236	0.139442	4.52781e-05	0.669024	1.53017e-05	0.000467319	0.822348	T+
Tbc1d4	-0.105551	-0.0708907	0.135018	0.000116804	0.467882	2.24447e-05	0.000966254	0.745411	T+
Ikzf2	-0.0700239	-0.0649311	0.103211	0.00577414	0.924198	0.00259165	0.00514365	0.720671	T+
Tnfrsf9	-0.0486635	-0.0776978	0.0965431	0.0135751	0.561062	0.0078183	0.00570125	0.647784	T+
Nav2	-0.0451962	-0.129993	0.133723	4.27584e-05	0.0525143	0.00171979	9.38967e-06	0.635366	T+
Cd83	-0.0813231	-0.0178891	0.0760438	0.0327324	0.232082	0.00321256	0.15987	0.606989	T+
Foxp3	-0.0618945	-0.0535771	0.0883215	0.027464	0.875904	0.00647946	0.021186	0.593968	T+
Abcb1b	-0.107764	-0.0548286	0.124479	0.000373013	0.25101	3.64476e-05	0.00470461	0.56662	T+
Dhx40	-0.0611348	-0.124715	0.141935	1.01339e-05	0.141253	0.000717507	1.9665e-06	0.503504	T+
