## Supplementary material for "Dietary protein shapes the profile and repertoire of intestinal CD4^+^ T cells": Table S11

### Sheet: Table S11 Legend
Table S11. Differentially expressed genes between Treg subclusters in scRNAseq of SellTomato mice exposed to OVA in the context of feeding, tolerance, or allergy
scRNAseq of 826 Tomato+ and Tomato- Tregs from the IE and LP of mice on day 26 of OVA feeding, tolerance, or allergy protocols using 4-5 mice per condition pooled across 2 independent experiments. The top 3000 variable genes were used for dimensional reduction by PCA using scaled data. The first 30 principal components were further used for cell clustering at resolution 0.5 resulting in 5 cell cl…

### Sheet: Cluster Defining Genes
Gene	p_val	avg_log2FC	pct.1	pct.2	p_val_adj	cluster
Ccr7	2.23482e-17	1.54403	0.348	0.071	2.4069e-13	CCR7 High
Klf2	6.49775e-13	1.21148	0.663	0.332	6.99808e-09	CCR7 High
Gramd31	2.5625e-12	0.965254	0.528	0.217	2.75982e-08	CCR7 High
Rps281	6.68836e-23	0.87737	1	0.972	7.20337e-19	CCR7 High
Sh2d1a1	5.23609e-11	0.814321	0.742	0.486	5.63927e-07	CCR7 High
Vps37b1	5.31886e-15	0.81309	0.989	0.749	5.72842e-11	CCR7 High
Rps29	2.24779e-21	0.806659	1	0.995	2.42087e-17	CCR7 High
Atp6v0d2	4.35431e-08	0.795782	0.315	0.115	0.00046896	CCR7 High
Tcf7	1.90504e-22	0.795126	0.461	0.095	2.05173e-18	CCR7 High
Rps27	3.87471e-20	0.756732	1	0.995	4.17306e-16	CCR7 High
Rps201	1.83694e-17	0.754111	1	0.991	1.97838e-13	CCR7 High
Rpl352	3.29182e-14	0.747977	1	0.939	3.54529e-10	CCR7 High
Tmsb101	6.73609e-16	0.747537	1	0.992	7.25477e-12	CCR7 High
Cdk11b1	3.37187e-10	0.737812	0.787	0.513	3.63151e-06	CCR7 High
Rpl35a	5.81395e-18	0.722675	1	0.984	6.26163e-14	CCR7 High
Lrig1	4.54044e-11	0.721196	0.539	0.236	4.89005e-07	CCR7 High
Atp5md	1.40423e-10	0.677625	0.955	0.841	1.51235e-06	CCR7 High
Rps191	5.66937e-14	0.643485	1	0.984	6.10591e-10	CCR7 High
Rps16	2.65127e-17	0.635052	1	1	2.85542e-13	CCR7 High
Rplp11	5.87077e-14	0.633153	1	0.993	6.32282e-10	CCR7 High
Rps21	6.73778e-15	0.626916	1	0.988	7.25659e-11	CCR7 High
Ubald22	1.7996e-07	0.624372	0.921	0.799	0.00193817	CCR7 High
Rps241	1.3405e-15	0.623348	1	0.992	1.44372e-11	CCR7 High
Rps15a	1.07555e-13	0.6214	1	0.995	1.15837e-09	CCR7 High
Rps111	1.62365e-15	0.619648	1	0.999	1.74868e-11	CCR7 High
Eif1	3.02968e-16	0.617635	1	0.999	3.26297e-12	CCR7 High
Rps13	5.24597e-17	0.613467	1	0.996	5.64991e-13	CCR7 High
Rpl21	2.33168e-16	0.611785	1	0.997	2.51122e-12	CCR7 High
Rps27a	9.76507e-18	0.609008	1	0.999	1.0517e-13	CCR7 High
Rps181	4.45748e-15	0.604268	1	0.988	4.80071e-11	CCR7 High
Bach2	6.27861e-14	0.60048	0.382	0.103	6.76206e-10	CCR7 High
Rps71	7.64143e-16	0.59531	1	0.996	8.22982e-12	CCR7 High
Rps81	3.0603e-15	0.594755	1	0.997	3.29594e-11	CCR7 High
Rps261	9.43561e-13	0.593985	1	0.982	1.01622e-08	CCR7 High
Lrrc32	5.25581e-07	0.588866	0.371	0.168	0.00566051	CCR7 High
Rpl261	2.92127e-13	0.586171	1	0.974	3.14621e-09	CCR7 High
Aff3	2.65673e-15	0.580429	0.382	0.091	2.8613e-11	CCR7 High
Rps3a1	1.48234e-14	0.576317	1	0.997	1.59648e-10	CCR7 High
Klf31	1.71638e-10	0.575559	0.584	0.277	1.84855e-06	CCR7 High
Rpl361	8.74335e-12	0.564208	1	0.986	9.41659e-08	CCR7 High
Rpl30	3.09513e-14	0.56228	1	0.997	3.33346e-10	CCR7 High
Rpl8	4.2549e-12	0.560267	1	0.997	4.58253e-08	CCR7 High
Rps4x1	9.80213e-13	0.556256	1	0.996	1.05569e-08	CCR7 High
Rpl321	3.65963e-12	0.555346	1	0.988	3.94142e-08	CCR7 High
Rpl9	4.59505e-16	0.551253	1	0.999	4.94887e-12	CCR7 High
Rpl18	7.71233e-16	0.549829	1	0.999	8.30618e-12	CCR7 High
Rps14	3.21665e-12	0.545082	1	0.984	3.46433e-08	CCR7 High
Rpl37	1.34718e-14	0.54285	1	0.996	1.45091e-10	CCR7 High
Fth1	2.14574e-08	0.539325	1	0.98	0.000231096	CCR7 High
Rps231	3.12183e-11	0.530478	1	0.996	3.36221e-07	CCR7 High
Fau	2.10663e-14	0.527207	1	1	2.26884e-10	CCR7 High
Rpl19	5.4012e-14	0.523882	1	1	5.81709e-10	CCR7 High
Rpl17	1.86657e-12	0.521667	1	0.997	2.01029e-08	CCR7 High
Rpl23	1.01791e-13	0.520497	1	0.995	1.09629e-09	CCR7 High
Rpl131	3.6618e-13	0.519051	1	1	3.94375e-09	CCR7 High
Rps9	3.12137e-13	0.512647	1	1	3.36172e-09	CCR7 High
Rplp01	5.444e-10	0.507536	1	1	5.86318e-06	CCR7 High
Rpl36a1	1.52645e-08	0.505078	1	0.919	0.000164398	CCR7 High
Rpl34	2.28882e-11	0.503168	1	0.993	2.46506e-07	CCR7 High
Rps51	8.64985e-10	0.500754	1	0.985	9.31589e-06	CCR7 High
Cd83	1.90214e-30	1.49711	0.757	0.286	2.0486e-26	Helios+ Gata3 High
Klrg11	1.01831e-38	1.47692	0.809	0.27	1.09672e-34	Helios+ Gata3 High
H2az1	1.63039e-32	1.45508	0.993	0.928	1.75593e-28	Helios+ Gata3 High
Hopx	2.17462e-21	1.31704	0.985	0.832	2.34206e-17	Helios+ Gata3 High
Ccr8	5.36203e-32	1.26568	0.559	0.132	5.77491e-28	Helios+ Gata3 High
Areg1	9.40579e-32	1.25334	0.971	0.539	1.013e-27	Helios+ Gata3 High
Tnfrsf91	2.56164e-19	1.21983	0.86	0.588	2.75889e-15	Helios+ Gata3 High
Rel1	3.72545e-19	1.13535	0.89	0.635	4.01231e-15	Helios+ Gata3 High
Cd74	1.738e-17	1.03543	0.596	0.248	1.87183e-13	Helios+ Gata3 High
Tnfrsf41	4.71904e-18	1.02873	0.963	0.88	5.0824e-14	Helios+ Gata3 High
Nr4a11	2.12246e-16	0.921542	0.934	0.719	2.28589e-12	Helios+ Gata3 High
Tent5a1	2.64302e-15	0.827923	0.75	0.433	2.84653e-11	Helios+ Gata3 High
Gata3	4.05291e-19	0.790449	0.735	0.371	4.36499e-15	Helios+ Gata3 High
Nckap5	1.91872e-08	0.782689	0.397	0.186	0.000206647	Helios+ Gata3 High
Id21	2.16725e-14	0.779391	0.868	0.584	2.33413e-10	Helios+ Gata3 High
Fam110a	4.35804e-20	0.741626	0.743	0.361	4.69361e-16	Helios+ Gata3 High
Il1rl11	2.50258e-16	0.740697	0.485	0.167	2.69528e-12	Helios+ Gata3 High
Cxcl10	8.5518e-11	0.736397	0.36	0.129	9.21029e-07	Helios+ Gata3 High
Myc	4.57319e-12	0.720553	0.331	0.109	4.92533e-08	Helios+ Gata3 High
Rora1	1.55369e-08	0.687987	0.897	0.797	0.000167333	Helios+ Gata3 High
Rgs21	7.19189e-07	0.660593	0.618	0.43	0.00774566	Helios+ Gata3 High
Nfkbid1	1.24687e-07	0.640466	0.654	0.488	0.00134288	Helios+ Gata3 High
Stx11	4.52376e-12	0.633833	0.61	0.345	4.87209e-08	Helios+ Gata3 High
Bcl2a1b	3.3807e-12	0.618247	0.757	0.509	3.64102e-08	Helios+ Gata3 High
Gadd45b1	7.98251e-12	0.617718	0.941	0.816	8.59716e-08	Helios+ Gata3 High
Bcl2a1d	2.22065e-14	0.61425	0.574	0.264	2.39163e-10	Helios+ Gata3 High
Gpr651	5.87667e-12	0.605008	0.772	0.484	6.32917e-08	Helios+ Gata3 High
Rps12	5.85739e-12	0.577271	0.963	0.965	6.30841e-08	Helios+ Gata3 High
Ebi3	1.2501e-13	0.569471	0.507	0.22	1.34636e-09	Helios+ Gata3 High
Epas11	1.63715e-13	0.554763	0.493	0.199	1.76321e-09	Helios+ Gata3 High
Flnb1	3.26041e-13	0.552364	0.537	0.248	3.51146e-09	Helios+ Gata3 High
Nfkb11	4.70719e-07	0.550252	0.949	0.841	0.00506964	Helios+ Gata3 High
Npm1	6.65559e-11	0.541929	0.949	0.893	7.16807e-07	Helios+ Gata3 High
Plscr1	1.50128e-07	0.534857	0.456	0.257	0.00161687	Helios+ Gata3 High
Nfkbiz1	3.47851e-09	0.534288	0.868	0.655	3.74636e-05	Helios+ Gata3 High
Myo1e1	1.55481e-10	0.532889	0.676	0.413	1.67453e-06	Helios+ Gata3 High
Rps2	2.16132e-13	0.531357	1	0.997	2.32774e-09	Helios+ Gata3 High
Rps26	2.99729e-11	0.516615	0.978	0.986	3.22808e-07	Helios+ Gata3 High
Cldnd1	1.82311e-09	0.515797	0.757	0.5	1.96349e-05	Helios+ Gata3 High
Ctla2a	8.41931e-07	0.507427	0.566	0.371	0.0090676	Helios+ Gata3 High
Areg	1.39603e-20	1.16659	0.834	0.539	1.50352e-16	Helios+ Gata3 Mid
Tnfaip3	2.83213e-38	1.16631	1	0.892	3.05021e-34	Helios+ Gata3 Mid
Dennd4a	2.48791e-22	0.960476	0.889	0.662	2.67947e-18	Helios+ Gata3 Mid
Nr3c1	5.9844e-22	0.946341	0.94	0.772	6.44519e-18	Helios+ Gata3 Mid
Dusp10	1.92533e-20	0.913881	0.704	0.391	2.07358e-16	Helios+ Gata3 Mid
Zeb1	3.01406e-09	0.906084	0.719	0.549	3.24615e-05	Helios+ Gata3 Mid
Abcb1a	3.39228e-26	0.893818	0.91	0.643	3.65349e-22	Helios+ Gata3 Mid
Itgav	1.44372e-23	0.892239	0.95	0.759	1.55488e-19	Helios+ Gata3 Mid
Ikzf2	2.53871e-22	0.887695	0.96	0.831	2.73419e-18	Helios+ Gata3 Mid
Vps37b	7.57662e-23	0.873247	0.94	0.722	8.16002e-19	Helios+ Gata3 Mid
Jak2	9.91621e-16	0.847997	0.889	0.722	1.06798e-11	Helios+ Gata3 Mid
Nfkb1	1.01528e-19	0.84053	0.96	0.826	1.09346e-15	Helios+ Gata3 Mid
Tent5a	1.05982e-14	0.838036	0.678	0.424	1.14142e-10	Helios+ Gata3 Mid
Ifrd1	1.54324e-24	0.837371	0.96	0.737	1.66207e-20	Helios+ Gata3 Mid
Nr4a3	2.75644e-25	0.789978	0.894	0.531	2.96869e-21	Helios+ Gata3 Mid
Ifngr1	8.13452e-22	0.782358	0.99	0.93	8.76088e-18	Helios+ Gata3 Mid
Neurl3	5.27888e-22	0.770181	0.905	0.662	5.68535e-18	Helios+ Gata3 Mid
Il21r	3.29029e-18	0.761694	0.899	0.726	3.54364e-14	Helios+ Gata3 Mid
Tob2	2.5462e-11	0.745073	0.744	0.568	2.74226e-07	Helios+ Gata3 Mid
Nrip1	2.36646e-21	0.743645	0.97	0.892	2.54867e-17	Helios+ Gata3 Mid
Nfkbiz	7.58894e-16	0.740471	0.834	0.644	8.17329e-12	Helios+ Gata3 Mid
Hspa5	6.27898e-21	0.739732	0.985	0.898	6.76246e-17	Helios+ Gata3 Mid
Nr4a1	5.6646e-17	0.728922	0.92	0.702	6.10078e-13	Helios+ Gata3 Mid
Ppp1r15a	1.13859e-16	0.727629	0.985	0.842	1.22626e-12	Helios+ Gata3 Mid
Dgat1	8.1556e-14	0.709446	0.839	0.624	8.78358e-10	Helios+ Gata3 Mid
Ell2	7.09506e-18	0.704423	0.663	0.362	7.64138e-14	Helios+ Gata3 Mid
Tnfrsf9	9.27119e-12	0.690462	0.799	0.581	9.98507e-08	Helios+ Gata3 Mid
P2ry10	1.2246e-12	0.683097	0.749	0.565	1.3189e-08	Helios+ Gata3 Mid
Rora	1.85467e-15	0.671576	0.915	0.781	1.99748e-11	Helios+ Gata3 Mid
Kdm6b	1.42756e-15	0.67144	0.759	0.483	1.53748e-11	Helios+ Gata3 Mid
Rel	2.15612e-17	0.657721	0.884	0.611	2.32214e-13	Helios+ Gata3 Mid
Ptpn13	3.00832e-08	0.652713	0.477	0.306	0.000323996	Helios+ Gata3 Mid
Mxd1	2.01925e-11	0.650028	0.734	0.568	2.17473e-07	Helios+ Gata3 Mid
Bhlhe401	2.30925e-13	0.64447	0.905	0.7	2.48707e-09	Helios+ Gata3 Mid
Zc3h12a	2.89313e-16	0.626715	0.774	0.536	3.1159e-12	Helios+ Gata3 Mid
Elovl5	2.88464e-12	0.621086	0.704	0.48	3.10676e-08	Helios+ Gata3 Mid
Dusp1	1.50673e-15	0.61944	0.98	0.89	1.62275e-11	Helios+ Gata3 Mid
Sik1	3.862e-12	0.617854	0.698	0.485	4.15937e-08	Helios+ Gata3 Mid
Dusp5	4.88829e-15	0.6097	0.95	0.831	5.26468e-11	Helios+ Gata3 Mid
Tmem123	3.49166e-16	0.606424	0.809	0.601	3.76052e-12	Helios+ Gata3 Mid
Gpr132	6.32328e-18	0.603858	0.965	0.818	6.81017e-14	Helios+ Gata3 Mid
Klrg1	3.55929e-07	0.598219	0.503	0.313	0.00383335	Helios+ Gata3 Mid
Birc3	1.39858e-14	0.594101	0.849	0.649	1.50628e-10	Helios+ Gata3 Mid
Lilr4b	5.73818e-10	0.590285	0.663	0.459	6.18002e-06	Helios+ Gata3 Mid
Sytl3	4.288e-11	0.585842	0.538	0.309	4.61818e-07	Helios+ Gata3 Mid
Ptprc	1.15553e-13	0.585095	1	0.989	1.24451e-09	Helios+ Gata3 Mid
Irf1	5.54633e-09	0.576878	0.789	0.654	5.9734e-05	Helios+ Gata3 Mid
Prrc2c	1.64466e-14	0.576848	0.96	0.879	1.77129e-10	Helios+ Gata3 Mid
Skil	1.53732e-10	0.572002	0.829	0.689	1.6557e-06	Helios+ Gata3 Mid
Sntb1	1.66917e-09	0.552463	0.859	0.758	1.79769e-05	Helios+ Gata3 Mid
Itk	7.44102e-09	0.551688	0.854	0.737	8.01397e-05	Helios+ Gata3 Mid
Pim11	3.40312e-17	0.549071	0.99	0.92	3.66516e-13	Helios+ Gata3 Mid
Pnrc1	3.06951e-20	0.548235	1	0.968	3.30586e-16	Helios+ Gata3 Mid
Ets2	3.71032e-14	0.546686	0.668	0.38	3.99602e-10	Helios+ Gata3 Mid
Odc11	2.24424e-10	0.544233	0.894	0.751	2.41705e-06	Helios+ Gata3 Mid
Il1rl1	6.48433e-10	0.540746	0.372	0.171	6.98362e-06	Helios+ Gata3 Mid
Tut4	4.4291e-12	0.529381	0.905	0.7	4.77014e-08	Helios+ Gata3 Mid
Tnfrsf1b	4.10098e-10	0.524148	0.869	0.745	4.41676e-06	Helios+ Gata3 Mid
Snx18	1.22992e-11	0.521604	0.749	0.56	1.32463e-07	Helios+ Gata3 Mid
Nfkbia1	3.95217e-13	0.520283	1	0.928	4.25649e-09	Helios+ Gata3 Mid
Tank	1.0334e-08	0.519131	0.784	0.646	0.000111297	Helios+ Gata3 Mid
Rab8b	1.40797e-08	0.511218	0.829	0.726	0.000151638	Helios+ Gata3 Mid
Tex2	3.28182e-07	0.503844	0.563	0.384	0.00353452	Helios+ Gata3 Mid
Samsn1	3.24246e-13	0.500796	0.945	0.845	3.49213e-09	Helios+ Gata3 Mid
S100a6	1.70002e-11	1.00002	0.78	0.588	1.83092e-07	IE
Ifi27l2a	4.15714e-16	0.855032	0.935	0.859	4.47723e-12	IE
Ctsw	5.5592e-16	0.796348	0.457	0.186	5.98726e-12	IE
Ms4a4b	1.73455e-11	0.787998	0.651	0.439	1.86811e-07	IE
S100a10	5.89357e-14	0.75228	0.984	0.953	6.34738e-10	IE
Gimap7	1.41273e-27	0.749184	0.968	0.794	1.52151e-23	IE
Rhoh	1.88371e-28	0.747145	0.892	0.522	2.02876e-24	IE
Crip1	2.61821e-08	0.740775	0.898	0.797	0.000281981	IE
Ass1	4.35855e-11	0.722698	0.645	0.445	4.69416e-07	IE
Lgals1	3.02707e-10	0.711925	0.946	0.88	3.26015e-06	IE
Itgae1	6.10592e-08	0.65539	0.71	0.562	0.000657607	IE
Actb	1.05242e-28	0.624039	1	1	1.13346e-24	IE
Cd7	8.26824e-13	0.60677	0.285	0.088	8.90489e-09	IE
Rsrp1	3.56654e-17	0.606193	0.801	0.531	3.84116e-13	IE
Arpc5	4.05744e-16	0.592713	0.925	0.752	4.36987e-12	IE
Vim	2.6042e-09	0.584986	0.93	0.853	2.80473e-05	IE
Twf2	2.41834e-14	0.555291	0.677	0.431	2.60455e-10	IE
Sp100	3.09162e-14	0.543273	0.817	0.57	3.32968e-10	IE
Il16	1.01665e-15	0.538546	0.683	0.383	1.09493e-11	IE
Tagln2	2.01429e-08	0.532226	0.823	0.692	0.000216939	IE
Ccnd3	6.16389e-15	0.529113	0.726	0.409	6.6385e-11	IE
Traf3ip3	1.99464e-14	0.520947	0.624	0.342	2.14823e-10	IE
Zyx	8.28142e-16	0.52003	0.656	0.331	8.91909e-12	IE
Slfn2	2.80654e-12	0.519735	0.763	0.545	3.02264e-08	IE
Myl6	1.28738e-15	0.51796	0.995	0.959	1.3865e-11	IE
Pycard	3.13969e-11	0.516311	0.667	0.445	3.38145e-07	IE
Coro1a	2.5754e-20	0.514526	1	0.997	2.77371e-16	IE
Clec2d	1.50675e-14	0.514147	0.613	0.311	1.62277e-10	IE
Arhgdib	9.00552e-17	0.51154	0.995	0.978	9.69894e-13	IE
Tmsb10	1.23385e-08	0.508951	0.984	0.995	0.000132886	IE
AI467606	5.9628e-19	0.501588	0.446	0.148	6.42193e-15	IE
Ly6a	1.19042e-43	1.49873	0.843	0.393	1.28209e-39	Il10 High pTreg
Il10	1.50418e-43	1.49311	0.792	0.298	1.62e-39	Il10 High pTreg
Ccr2	2.00651e-30	1.09312	0.755	0.343	2.16101e-26	Il10 High pTreg
Itm2b	1.33035e-47	1.06189	1	0.998	1.43279e-43	Il10 High pTreg
Lag3	2.06831e-20	1.03923	0.574	0.257	2.22757e-16	Il10 High pTreg
Maf	4.48738e-38	0.969745	0.972	0.803	4.83291e-34	Il10 High pTreg
Jun	1.74347e-14	0.873638	0.782	0.562	1.87772e-10	Il10 High pTreg
Ctla4	4.63547e-25	0.812565	1	0.989	4.99241e-21	Il10 High pTreg
Furin	8.73885e-20	0.807929	0.639	0.352	9.41174e-16	Il10 High pTreg
Naga	2.82083e-10	0.781823	0.458	0.269	3.03804e-06	Il10 High pTreg
Mmp9	3.1084e-20	0.767552	0.421	0.134	3.34775e-16	Il10 High pTreg
Ctsb	3.08503e-17	0.705674	0.921	0.823	3.32258e-13	Il10 High pTreg
Odc1	5.06397e-10	0.69801	0.866	0.757	5.4539e-06	Il10 High pTreg
Icos	1.54235e-16	0.694958	0.986	0.908	1.66111e-12	Il10 High pTreg
Smap2	1.79818e-17	0.686691	0.769	0.572	1.93664e-13	Il10 High pTreg
Sdc4	4.94229e-15	0.681696	0.551	0.292	5.32284e-11	Il10 High pTreg
Nfil3	5.80056e-15	0.653616	0.625	0.374	6.2472e-11	Il10 High pTreg
Timp2	1.65651e-15	0.625934	0.602	0.344	1.78406e-11	Il10 High pTreg
Gpx1	3.93179e-08	0.59559	0.681	0.62	0.000423454	Il10 High pTreg
Il23r	1.06415e-27	0.592887	0.269	0.025	1.14609e-23	Il10 High pTreg
Malt1	1.54675e-09	0.557302	0.681	0.479	1.66585e-05	Il10 High pTreg
Ltb4r1	3.17982e-18	0.554515	0.394	0.128	3.42466e-14	Il10 High pTreg
Rorc	5.15667e-24	0.554361	0.375	0.087	5.55373e-20	Il10 High pTreg
Mbd2	1.19504e-16	0.546187	0.894	0.805	1.28706e-12	Il10 High pTreg
Smco4	3.0222e-07	0.544154	0.611	0.503	0.0032549	Il10 High pTreg
Sccpdh	9.56615e-20	0.523851	0.301	0.066	1.03027e-15	Il10 High pTreg
Arl4c	8.55716e-11	0.50688	0.574	0.343	9.21607e-07	Il10 High pTreg
