## Supplementary material for "Dietary protein shapes the profile and repertoire of intestinal CD4^+^ T cells": Table S12

### Sheet: Table S12 Legend
Table S12. TCRs identified in scRNAseq experiments and tested for OVA specificity
scRNAseq was perfomed on IE and LP CD4+ T cells from either GF or Oligo-MM12 mice fed AA, AA+OVA, or standard chow diet or SellTomato mice on day 26 of OVA feeding, tolerance, or allergy protocols. TCRα and TCRβ CDR3 sequence and gene usage are shown for TCRs selected for downststream testing for OVA specificity. See also Figure 8D & Figure S5H.

### Sheet: TCRs tested
TCR	Experiment	Condition	CDR3a	Va	Ja	CDR3b	Vb	Jb	Evidence for OVA binding?
5	GF & MM12	GF AA+OVA	CALGLNTNTGKLTF	TRAV9N-4	TRAJ27	CASSLGSQNTLYF	TRBV12-2	TRBJ2-4	No
9	GF & MM12	GF AA+OVA	CAIYNTNTGKLTF	TRAV13N-1	TRAJ27	CASSLESGGSQNTLYF	TRBV3	TRBJ2-4	No
12	GF & MM12	GF AA+OVA	CALGDHDTNTGKLTF	TRAV6-6	TRAJ27	CASSQGWDKNYAEQFF	TRBV10	TRBJ2-1	No
28	GF & MM12	public; GF AA+OVA, GF Chow, MM12 AA+OVA, MM12 Chow	CAAEAGSNYQLIW	TRAV4-3	TRAJ33	CASSPQGYEQYF	TRBV26	TRBJ2-7	No
30	GF & MM12	GF AA+OVA	CAMEQRRGGGSAKLIF	TRAV13N-1	TRAJ57	CASSLDPGGREEQYF	TRBV3	TRBJ2-7	No
34	GF & MM12	GF AA+OVA	CAAVASSGSWQLIF	TRAV4D-3	TRAJ22	CASSLRGGKSQNTLYF	TRBV3	TRBJ2-4	No
36	GF & MM12	GF AA+OVA	CAIYQGGRALIF	TRAV13D-2	TRAJ15	CGARKQNSDYTF	TRBV20	TRBJ1-2	No
37	GF & MM12	GF AA+OVA	CALRNTNTGKLTF	TRAV13-1	TRAJ27	CASSLEAGGRAETLYF	TRBV3	TRBJ2-3	No
68	GF & MM12	public; GF AA+OVA, GF Chow, MM12 AA+OVA, MM12 Chow	CAARGRGSALGRLHF	TRAV14D-3-DV8	TRAJ18	CASSQDNSYNSPLYF	TRBV2	TRBJ1-6	No
81	GF & MM12	GF AA+OVA	CALGDLRYNQGKLIF	TRAV6N-7	TRAJ23	CGATGTGGDSYEQYF	TRBV20	TRBJ2-7	No
123	GF & MM12	GF AA+OVA	CAARLPGTGSNRLTF	TRAV7D-2	TRAJ28	CASSYGTASYEQYF	TRBV29	TRBJ2-7	No
140	GF & MM12	GF AA+OVA	CAVSLYQGGRALIF	TRAV7N-4	TRAJ15	CASSRGHLSYEQYF	TRBV17	TRBJ2-7	No
243	GF & MM12	GF AA+OVA	CAMREDSSGSWQLIF	TRAV16N	TRAJ22	CASSRDWGGHTLYF	TRBV16	TRBJ2-4	No
558	GF & MM12	GF AA+OVA	CAVMTGNTGKLIF	TRAV3D-3	TRAJ37	CASGDEGGYAEQFF	TRBV12-2	TRBJ2-1	No
2753	GF & MM12	GF AA+OVA	CAVSYYSNNRLTL	TRAV3D-3	TRAJ7	CASGEGTGGAAEQFF	TRBV12-2	TRBJ2-1	No
362m	GF & MM12	public; MM12 AA+OVA	CALGGNTGANTGKLTF	TRAV6-6	TRAJ52	CASRTGNYAEQFF	TRBV3	TRBJ2-1	No
18	SellTomato	public; OVA Feeding	CVVGAVDSNYQLIW	TRAV11	TRAJ33	CASSDGTGGNYAEQFF	TRBV13-3	TRBJ2-1	Yes
73	SellTomato	OVA Tolerance	CAAIPLNTGYQNFYF	TRAV5-4	TRAJ49	CASRPGLGASNTGQLYF	TRBV13-3	TRBJ2-2	No
120	SellTomato	OVA Feeding	CAASPNVNTGNYKYVF	TRAV14N-3	TRAJ40	CASGDVGGVSYEQYF	TRBV12-2+TRBV13-2	TRBJ2-7	No
159	SellTomato	OVA Tolerance	CVLGDPHTGNYKYVF	TRAV6-2	TRAJ40	CASSLIGGKAETLYF	TRBV3	TRBJ2-3	No
220	SellTomato	public, OVA Tolerance	CAVRNNNNAPRF	TRAV9-4	TRAJ43	CASSGDSYEQYF	TRBV29	TRBJ2-7	No
231	SellTomato	public, OVA Tolerance/Feeding	CAVSGGSNAKLTF	TRAV3D-3	TRAJ42	CASSFGLGGREQYF	TRBV10	TRBJ2-7	No
236	SellTomato	public; OVA Feeding	CAASASSGSWQLIF	TRAV7D-2	TRAJ22	CTCSADNEQYF	TRBV1	TRBJ2-7	No
316	SellTomato	OVA Tolerance	CAMRGYQGGSAKLIF	TRAV16	TRAJ57	CAWSPGDAETLYF	TRBV31	TRBJ2-3	Yes
362	SellTomato	OVA Tolerance	CAVSLDYANKMIF	TRAV9-1	TRAJ47	CAWSQGHLNERLFF	TRBV31	TRBJ1-4	No
404	SellTomato	public; OVA Tolerance	CALRSGGSNAKLTF	TRAV6N-6	TRAJ42	CASSIANQDTQYF	TRBV19	TRBJ2-5	No
414	SellTomato	OVA Feeding	CAASDNYAQGLTF	TRAV5-4	TRAJ26	CASSQGGSAETLYF	TRBV13-3	TRBJ2-3	No
474	SellTomato	OVA Feeding	CAMREGGRGSALGRLHF	TRAV16N	TRAJ18	CASSQDSGGANSDYTF	TRBV5	TRBJ1-2	No
28b	SellTomato	OVA Allergy	CALSDRGANTGKLTF	TRAV6-7-DV9	TRAJ52	CASSQGGQNTLYF	TRBV13-1	TRBJ2-4	No
51-1	SellTomato	OVA Allergy	CAASSNTNKVVF	TRAV7D-2	TRAJ34	CSSRDRGHGQLYF	TRBV30	TRBJ2-2	No
51-4	SellTomato	OVA Feeding	CAASSNTNKVVF	TRAV7D-2	TRAJ34	CSSRQGSTGQLYF	TRBV30	TRBJ2-2	No
OTII			CAARGNRIFF	TRAV14-1	TRAJ31	CASSLGGESQNTLYF	TRBV12-2	TRBJ2-4	Yes
